# Multi-omic human neural organoid cell atlas of the posterior brain

**DOI:** 10.1101/2025.03.20.644368

**Authors:** Nadezhda Azbukina, Zhisong He, Hsiu-Chuan Lin, Malgorzata Santel, Bijan Kashanian, Ashley Maynard, Tivadar Török, Ryoko Okamoto, Marina Nikolova, Sabina Kanton, Valentin Brösamle, Rene Holtackers, J. Gray Camp, Barbara Treutlein

**Affiliations:** Department of Biosystems Science and Engineering, ETH Zürich, Basel, Switzerland; Max Planck Institute for Evolutionary Anthropology, Leipzig, Germany; Institute of Human Biology (IHB), Roche Pharma Research and Early Development, Roche Innovation Center Basel, Basel, Switzerland; Biozentrum, University of Basel, Basel, Switzerland

## Abstract

Patterning of the neural tube establishes midbrain and hindbrain structures that coordinate motor movement, process sensory input, and integrate cognitive functions. Cellular impairment within these structures underlie diverse neurological disorders, and *in vitro* organoid models promise inroads to understand development, model disease, and assess therapeutics. Here, we use paired single-cell transcriptome and accessible chromatin sequencing to map cell composition and regulatory mechanisms in organoid models of midbrain and hindbrain. We find that existing midbrain organoid protocols generate ventral and dorsal cell types, and cover regions including floor plate, dorsal and ventral midbrain, as well as adjacent hindbrain regions, such as cerebellum. Gene regulatory network (GRN) inference and transcription factor perturbation resolve mechanisms underlying neuronal differentiation. A single-cell multiplexed patterning screen identifies morphogen concentration and combinations that expand existing organoid models, including conditions that generate medulla glycinergic neurons and cerebellum glutamatergic subtypes. Differential abundance of cell states across screen conditions enables differentiation trajectory reconstruction from region-specific progenitors towards diverse neuron types of mid- and hindbrain, which reveals morphogen-regulon regulatory relationships underlying neuronal fate specification. Altogether, we present a single-cell multi-omic atlas and morphogen screen of human neural organoid models of the posterior brain, advancing our understanding of the co-developmental dynamics of regions within the developing human brain.
