## Supplementary Table for "Multi-omic human neural organoid cell atlas of the posterior brain": Supplementary Table 1.xlsx

### Sheet: Time course
Sample	Cell line	Number of organoids	Time point (day)	Protocol	Cryopreservation	Assay	Number of cell retrieved	Sequencer	Additional library notes	median #genes detected RNA (CellRanger)	median #UMI/cell RNA (Cellranger)	median #high quality fragments per cell ATAC (Cell ranger)
Day_7_Qian	WIBJ2, WTC, HOIK1	3,3,3	7	Protocol 1	FALSE	Chromium Single Cell Multiome ATAC + Gene Expression	10430	Novaseq		2532	6454	11444
Day_7_Jo	WIBJ2, WTC, HOIK1	3,3,3	7	Protocol 2	FALSE	Chromium Single Cell Multiome ATAC + Gene Expression	8742	Novaseq		2412	6437	6360
Day_15_Qian	WIBJ2, WTC, HOIK1	3,3,3	15	Protocol 1	FALSE	Chromium Single Cell Multiome ATAC + Gene Expression	7841	Novaseq		3329	7834	8871
Day_15_Jo	WIBJ2, WTC, HOIK1	3,3,3	15	Protocol 2	FALSE	Chromium Single Cell Multiome ATAC + Gene Expression	11110	Novaseq		3538	8443	5852
Day_30_Qian	WIBJ2, WTC, HOIK1	2,2,2	30	Protocol 1	FALSE	Chromium Single Cell Multiome ATAC + Gene Expression	7052	Novaseq		3461	8550	7956
Day_30_Jo	WIBJ2, WTC, HOIK1	2,2,2	30	Protocol 2	FALSE	Chromium Single Cell Multiome ATAC + Gene Expression	9158	Novaseq		2504	4982	8572
Day_60_Qian	WIBJ2, WTC, HOIK1	3,3,3	60	Protocol 1	FALSE	Chromium Single Cell Multiome ATAC + Gene Expression	7924	Novaseq		3140	7074	8058
Day_60_Jo	WIBJ2, WTC, HOIK1	2,2,2	60	Protocol 2	FALSE	Chromium Single Cell Multiome ATAC + Gene Expression	8479	Novaseq		2940	6495	7715
Day_90_Qian	WIBJ2, WTC, HOIK1	3,3,3	90	Protocol 1	FALSE	Chromium Single Cell Multiome ATAC + Gene Expression	8984	Novaseq		2912	6036	10092
Day_90_Jo	WIBJ2, WTC, HOIK1	3,3,3	90	Protocol 2	FALSE	Chromium Single Cell Multiome ATAC + Gene Expression	12426	Novaseq		2993	6456	7390
Day_120_Qian	WIBJ2, WTC, HOIK1	3,3,3	120	Protocol 1	FALSE	Chromium Single Cell Multiome ATAC + Gene Expression	5021	Novaseq		3248	7134	8015
Day_120_Jo	WIBJ2, WTC, HOIK1	3,3,3	120	Protocol 2	FALSE	Chromium Single Cell Multiome ATAC + Gene Expression	7285	Novaseq		2310	4323	5346

### Sheet: KO
Sample	Cell line	Number of organoids	Time point (day)	Protocol	Cryopreservation	Assay	Number of cell retrieved	Sequencer	Additional library notes	median #genes detected RNA (CellRanger)	median #UMI/cell RNA (Cellranger)
KO_d30	WTC iCRISPR Cas9 nuclease	10	30	Qian	TRUE	Chromium Next GEM Single Cell 5’	13486	Novaseq		2452	5109
KO_d70	WTC iCRISPR Cas9 nuclease	10	70	Qian	FALSE	Chromium Next GEM Single Cell 5’	18371	Novaseq		4325	11934

### Sheet: Morphogen screen
Condition	Cell line	Number of organoids	Time point (day)	Protocol	Cryopreservation	Assay	Number of cell retrieved	Sequencer	Additional library notes	median #genes detected RNA (Parse pipeline)	median #UMI/cell RNA (Parse pipeline)
1	WTC	4	36	Qian Control	FALSE	ParseBiosciences, WT Mega kit v2	7294	Novaseq		1942	3048
4	WTC	1	36	Qian medium CHIR	FALSE	ParseBiosciences, WT Mega kit v2	778	Novaseq		1711	2805
6	WTC	3	36	Qian BMP4 low	FALSE	ParseBiosciences, WT Mega kit v2	19352	Novaseq		1664	2866
7	WTC	3	36	Qian BMP4 medium	FALSE	ParseBiosciences, WT Mega kit v2	5259	Novaseq		1591	2771
8	WTC	2	36	Qian BMP4 high	FALSE	ParseBiosciences, WT Mega kit v2	481	Novaseq		2040	3149
9	WTC	2	36	Qian BMP4 no SHH	FALSE	ParseBiosciences, WT Mega kit v2	5004	Novaseq		1934	3050
10	WTC	2	36	Qian RA low	FALSE	ParseBiosciences, WT Mega kit v2	1772	Novaseq		1296	2531
11	WTC	3	36	Qian RA high	FALSE	ParseBiosciences, WT Mega kit v2	5327	Novaseq		2129	3198
12	WTC	3	36	Qian BMP4 and RA low	FALSE	ParseBiosciences, WT Mega kit v2	9401	Novaseq		2328	3324
13	WTC	2	36	Qian BMP4 and RA high	FALSE	ParseBiosciences, WT Mega kit v2	6727	Novaseq		2079	3160
14	WTC	2	36	Qian no SHH	FALSE	ParseBiosciences, WT Mega kit v2	4857	Novaseq		1709	2884
15	WTC	2	36	Qian SHH low	FALSE	ParseBiosciences, WT Mega kit v2	3308	Novaseq		1582	2790
16	WTC	2	36	Qian Rspondin 2	FALSE	ParseBiosciences, WT Mega kit v2	3065	Novaseq		1261	2496
17	WTC	3	36	Qian Rspondin 3	FALSE	ParseBiosciences, WT Mega kit v2	14873	Novaseq		2125	3241
20	WTC	2	36	Qian FGF8 low long	FALSE	ParseBiosciences, WT Mega kit v2	2298	Novaseq		1634	2797
21	WTC	2	36	Qian FGF8 high long	FALSE	ParseBiosciences, WT Mega kit v2	1838	Novaseq		1727	2919
22	WTC	2	36	Qian FGF2 low early	FALSE	ParseBiosciences, WT Mega kit v2	2735	Novaseq		2028	3112
23	WTC	2	36	Qian FGF17 low early	FALSE	ParseBiosciences, WT Mega kit v2	2620	Novaseq		1905	3051
24	WTC	2	36	Qian FGF2 low long	FALSE	ParseBiosciences, WT Mega kit v2	2731	Novaseq		2260	3243
25	WTC	2	36	Qian FGF2 high	FALSE	ParseBiosciences, WT Mega kit v2	2211	Novaseq		1479	2689
26	WTC	2	36	Qian FGF17 low	FALSE	ParseBiosciences, WT Mega kit v2	5543	Novaseq		2102	3164
27	WTC	2	36	Qian FGF17 high	FALSE	ParseBiosciences, WT Mega kit v2	2140	Novaseq		1192	2435
28	WTC	2	36	Qian RA low FGF8 high	FALSE	ParseBiosciences, WT Mega kit v2	1369	Novaseq		1234	2453
29	WTC	2	36	Qian RA high FGF8 high	FALSE	ParseBiosciences, WT Mega kit v2	4226	Novaseq		1853	2988
30	WTC	2	36	Qian RA low FGF8 low	FALSE	ParseBiosciences, WT Mega kit v2	1876	Novaseq		1716	2891
31	WTC	2	36	Qian RA high FGF8 low	FALSE	ParseBiosciences, WT Mega kit v2	1231	Novaseq		1287	2516
32	WTC	2	36	Qian FGF2low, RA low	FALSE	ParseBiosciences, WT Mega kit v2	1505	Novaseq		1726	2925
33	WTC	2	36	Qian FGF2 high, RA high	FALSE	ParseBiosciences, WT Mega kit v2	1987	Novaseq		1426	2660
34	WTC	2	36	Qian FGF2 low, RA high	FALSE	ParseBiosciences, WT Mega kit v2	3194	Novaseq		1665	2869
35	WTC	2	36	Qian FGF2 high, RA low	FALSE	ParseBiosciences, WT Mega kit v2	676	Novaseq		1172	2398
36	WTC	2	36	Qian FGF17 low, RA low	FALSE	ParseBiosciences, WT Mega kit v2	4340	Novaseq		1795	2959
37	WTC	2	36	Qian FGF17 high, RA high	FALSE	ParseBiosciences, WT Mega kit v2	2798	Novaseq		1636	2842
38	WTC	2	36	Qian FGF17 low, RA high	FALSE	ParseBiosciences, WT Mega kit v2	1564	Novaseq		1459	2682
39	WTC	2	36	Qian FGF17 high, RA low	FALSE	ParseBiosciences, WT Mega kit v2	1449	Novaseq		1389	2618
40	WTC	2	36	Qian + FGF8, FGF19 for maturation	FALSE	ParseBiosciences, WT Mega kit v2	1857	Novaseq		1282	2506
41	WTC	2	36	Qian FGF2 low long , FGF19	FALSE	ParseBiosciences, WT Mega kit v2	1683	Novaseq		1553	2765
42	WTC	2	36	Qian FGF17 low, FGF19	FALSE	ParseBiosciences, WT Mega kit v2	1311	Novaseq		1746	2896
43	WTC	2	36	Qian + Cerebellum 1	FALSE	ParseBiosciences, WT Mega kit v2	2863	Novaseq		1899	3063
44	WTC	2	36	Qian + Cerebellum 2	FALSE	ParseBiosciences, WT Mega kit v2	6906	Novaseq		1834	3033
45	WTC	3	36	Qian + Cerebellum 3	FALSE	ParseBiosciences, WT Mega kit v2	4883	Novaseq		1980	3121
46	WTC	3	36	Qian + Cerebellum 4	FALSE	ParseBiosciences, WT Mega kit v2	4322	Novaseq		1594	2848
47	WTC	3	36	Qian + Cerebellum 5	FALSE	ParseBiosciences, WT Mega kit v2	8884	Novaseq		2231	3302
48	WTC	3	36	Qian + Cerebellum 6	FALSE	ParseBiosciences, WT Mega kit v2	9180	Novaseq		1883	3053
