## Supplementary Table for "Multi-omic human neural organoid cell atlas of the posterior brain": Supplementary Table 5.xlsx

### Sheet: gRNA
name	pattern	sequence	target_gene_id	target_gene_name
MYT1L_1	TAGCTCTTAAAC(BC)	CGTGCGATGCCG	ENSG00000186487	MYT1L
MYT1L_2	TAGCTCTTAAAC(BC)	CTTTGGACCGCG	ENSG00000186487	MYT1L
SOX11_1	TAGCTCTTAAAC(BC)	GCGTTCGATCTT	ENSG00000176887	SOX11
SOX11_2	TAGCTCTTAAAC(BC)	CACCTCGTCGTA	ENSG00000176887	SOX11
LHX1_1	TAGCTCTTAAAC(BC)	GCGCATTTGGTA	ENSG00000273706	LHX1
LHX1_2	TAGCTCTTAAAC(BC)	CTGGCGAGGAAC	ENSG00000273706	LHX1
EBF3_1	TAGCTCTTAAAC(BC)	GCCGTGTGCATC	ENSG00000108001	EBF3
EBF3_2	TAGCTCTTAAAC(BC)	CGCGGGGGGACG	ENSG00000108001	EBF3
BCL11A_1	TAGCTCTTAAAC(BC)	GAGGATGACGAT	ENSG00000119866	BCL11A
BCL11A_2	TAGCTCTTAAAC(BC)	ACGGGCCGTGGT	ENSG00000119866	BCL11A
ONECUT2_1	TAGCTCTTAAAC(BC)	CGATCCTGGACG	ENSG00000119547	ONECUT2
ONECUT2_2	TAGCTCTTAAAC(BC)	CCGGCCGGCCCG	ENSG00000119547	ONECUT2
EBF1-A_1	TAGCTCTTAAAC(BC)	GGTCGTGGTGTC	ENSG00000164330	EBF1
EBF1-A_2	TAGCTCTTAAAC(BC)	CATTGACTGTCG	ENSG00000164330	EBF1
EBF1-B_1	TAGCTCTTAAAC(BC)	AGTCTTGCTCAC	ENSG00000164330	EBF1
EBF1-B_2	TAGCTCTTAAAC(BC)	TAGTGTATGAAG	ENSG00000164330	EBF1
LMX1A_1	TAGCTCTTAAAC(BC)	AAGCGCGATCGA	ENSG00000162761	LMX1A
LMX1A_2	TAGCTCTTAAAC(BC)	GAGCCCCAAGTC	ENSG00000162761	LMX1A
SIM1_1	TAGCTCTTAAAC(BC)	TAATCAGACTCA	ENSG00000112246	SIM1
SIM1_2	TAGCTCTTAAAC(BC)	TCCTAGTCCGCG	ENSG00000112246	SIM1
ONECUT1_1	TAGCTCTTAAAC(BC)	GCGTCGAACTCT	ENSG00000169856	ONECUT1
ONECUT1_2	TAGCTCTTAAAC(BC)	CCTGCTCGCCCG	ENSG00000169856	ONECUT1
FOXA2_1	TAGCTCTTAAAC(BC)	CGTACGACGACA	ENSG00000125798	FOXA2
FOXA2_2	TAGCTCTTAAAC(BC)	AAGGGCACGAGC	ENSG00000125798	FOXA2
OTX2-A_1	TAGCTCTTAAAC(BC)	GAGTGAACGTCG	ENSG00000165588	OTX2
OTX2-A_2	TAGCTCTTAAAC(BC)	CTGTCAGATCCC	ENSG00000165588	OTX2
OTX2-B_1	TAGCTCTTAAAC(BC)	AAGTGGTCAGAC	ENSG00000165588	OTX2
OTX2-B_2	TAGCTCTTAAAC(BC)	CTTCGGGTATGG	ENSG00000165588	OTX2
Neg_Ctrl_GFP	TAGCTCTTAAAC(BC)	GTAGAGAGCGGC	Non-Targeting	Non-Targeting
Neg_Ctrl_RFP	TAGCTCTTAAAC(BC)	TTGAACGGGCCG	Non-Targeting	Non-Targeting

### Sheet: primers
Gene	Pool	FWD (No Formulas)	REV (No Formulas)
MYT1L	Pool 1	ctataaGtatcccttggagaaCCAcctTGTTGAGGAGAAGCGGCATCGCACGGTTTaAGAGCTAaGcTGGAAACAgCATAGC	AACTTGCTATGCTGTTTCCAGCtTAGCTCTtAAACCTTTGGACCGCGTGCGATGCcGGTGTTTCgtcctttccacaagatatata
SOX11	Pool 1	ctataaGtatcccttggagaaCCAcctTGTTGTATGGTCCAAGATCGAACGCGTTTaAGAGCTAaGcTGGAAACAgCATAGC	AACTTGCTATGCTGTTTCCAGCtTAGCTCTtAAACCACCTCGTCGTAGAGGCTCGcGGTGTTTCgtcctttccacaagatatata
LHX1	Pool 1	ctataaGtatcccttggagaaCCAcctTGTTGTGTTTCGGTACCAAATGCGCGTTTaAGAGCTAaGcTGGAAACAgCATAGC	AACTTGCTATGCTGTTTCCAGCtTAGCTCTtAAACCTGGCGAGGAACTCTACATCcGGTGTTTCgtcctttccacaagatatata
EBF3	Pool 1	ctataaGtatcccttggagaaCCAcctTGTTGCGCTCGTGGATGCACACGGCGTTTaAGAGCTAaGcTGGAAACAgCATAGC	AACTTGCTATGCTGTTTCCAGCtTAGCTCTtAAACCGCGGGGGGACGACCATGAAcGGTGTTTCgtcctttccacaagatatata
UNCX	Pool 1	ctataaGtatcccttggagaaCCAcctTGTTGCGGCGTGGGGTTGACCACCGGTTTaAGAGCTAaGcTGGAAACAgCATAGC	AACTTGCTATGCTGTTTCCAGCtTAGCTCTtAAACCCACGTGTACGAGCTGGCCGcGGTGTTTCgtcctttccacaagatatata
BCL11A	Pool 2	ctataaGtatcccttggagaaCCAcctTGTTGGATAAACAATCGTCATCCTCGTTTaAGAGCTAaGcTGGAAACAgCATAGC	AACTTGCTATGCTGTTTCCAGCtTAGCTCTtAAACACGGGCCGTGGTCTGGTTCAcGGTGTTTCgtcctttccacaagatatata
ONECUT2	Pool 2	ctataaGtatcccttggagaaCCAcctTGTTGGTCGCCGCCGTCCAGGATCGGTTTaAGAGCTAaGcTGGAAACAgCATAGC	AACTTGCTATGCTGTTTCCAGCtTAGCTCTtAAACCCGGCCGGCCCGTGCAAAGTcGGTGTTTCgtcctttccacaagatatata
LMX1A	Pool 3	ctataaGtatcccttggagaaCCAcctTGTTGCCGAGGTGTCGATCGCGCTTGTTTaAGAGCTAaGcTGGAAACAgCATAGC	AACTTGCTATGCTGTTTCCAGCtTAGCTCTtAAACCGCAGACAGACTTGGGGCTCcGGTGTTTCgtcctttccacaagatatata
SIM1	Pool 3	ctataaGtatcccttggagaaCCAcctTGTTGGCTGGTCGTGAGTCTGATTAGTTTaAGAGCTAaGcTGGAAACAgCATAGC	AACTTGCTATGCTGTTTCCAGCtTAGCTCTtAAACTCCTAGTCCGCGCAGCATTTcGGTGTTTCgtcctttccacaagatatata
ONECUT1	Pool 3	ctataaGtatcccttggagaaCCAcctTGTTGTTGCATGTAGAGTTCGACGCGTTTaAGAGCTAaGcTGGAAACAgCATAGC	AACTTGCTATGCTGTTTCCAGCtTAGCTCTtAAACCCTGCTCGCCCGGATCACGAcGGTGTTTCgtcctttccacaagatatata
FOXA2	Pool 3	ctataaGtatcccttggagaaCCAcctTGTTGCATGAACATGTCGTCGTACGGTTTaAGAGCTAaGcTGGAAACAgCATAGC	AACTTGCTATGCTGTTTCCAGCtTAGCTCTtAAACGTCGGACGGCTCGTGCCCTTcGGTGTTTCgtcctttccacaagatatata
EBF1-A	Pool 4	ctataaGtatcccttggagaaCCAcctTGTTGCTGTCGTAGACACCACGACCGTTTaAGAGCTAaGcTGGAAACAgCATAGC	AACTTGCTATGCTGTTTCCAGCtTAGCTCTtAAACCATTGACTGTCGTAGACACCcGGTGTTTCgtcctttccacaagatatata
EBF1-B	Pool 4	ctataaGtatcccttggagaaCCAcctTGTTGTCTCATGTGTGAGCAAGACTGTTTaAGAGCTAaGcTGGAAACAgCATAGC	AACTTGCTATGCTGTTTCCAGCtTAGCTCTtAAACTAGTGTATGAAGGCCAAGACcGGTGTTTCgtcctttccacaagatatata
OTX2-A	Pool 5	ctataaGtatcccttggagaaCCAcctTGTTGGGAGAGGACGACGTTCACTCGTTTaAGAGCTAaGcTGGAAACAgCATAGC	AACTTGCTATGCTGTTTCCAGCtTAGCTCTtAAACCTGTCAGATCCCTTGTCCACcGGTGTTTCgtcctttccacaagatatata
OTX2-B	Pool 5	ctataaGtatcccttggagaaCCAcctTGTTGTGGGCTGAGTCTGACCACTTGTTTaAGAGCTAaGcTGGAAACAgCATAGC	AACTTGCTATGCTGTTTCCAGCtTAGCTCTtAAACCTTCGGGTATGGACTTGCTGcGGTGTTTCgtcctttccacaagatatata
