## Supplementary Table for "Multi-omic human neural organoid cell atlas of the posterior brain": Supplementary Table 6.xlsx

### Sheet: d30_EBF3 KO
	p_val	avg_log2FC	pct.1	pct.2	p_val_adj
MDK	9.99123e-34	1.27484	0.752	0.379	3.65689e-29
ZIC1	6.31288e-33	1.4103	0.487	0.168	2.31058e-28
AL442636.1	3.35076e-31	2.26386	0.231	0.045	1.22641e-26
ZFP36L2	1.9158e-27	1.14053	0.769	0.43	7.01203e-23
TMEM98	1.28445e-25	1.08148	0.71	0.371	4.70123e-21
RPLP1	1.54476e-24	0.761769	0.95	0.775	5.65398e-20
FZD10-AS1	2.25373e-23	1.77189	0.282	0.082	8.24887e-19
VIM	3.22326e-23	1.02159	0.924	0.815	1.17975e-18
GNG5	4.19367e-22	0.928324	0.744	0.488	1.53492e-17
TPBG	4.41296e-22	1.04111	0.752	0.499	1.61519e-17
RPS6	6.70764e-22	0.708407	0.929	0.726	2.45506e-17
TUBA1B	8.71549e-22	0.9957	0.937	0.709	3.18996e-17
HMGN2	5.23044e-21	0.921816	0.929	0.752	1.91439e-16
METRN	1.09536e-20	0.974596	0.685	0.408	4.00913e-16
ID3	1.89398e-20	0.931071	0.773	0.499	6.93214e-16
PPDPF	6.76021e-19	0.596961	0.941	0.773	2.47431e-14
H3F3A	8.29554e-19	0.613665	0.958	0.779	3.03625e-14
RPLP0	2.08153e-18	0.65358	0.937	0.781	7.61859e-14
CST3	3.0816e-18	0.886216	0.706	0.434	1.1279e-13
RPL19	3.24059e-18	0.675455	0.899	0.735	1.18609e-13
DYNLL1	5.45029e-18	0.839188	0.803	0.611	1.99486e-13
CD99	6.36068e-18	0.765837	0.773	0.51	2.32807e-13
RAB34	9.19808e-18	1.41127	0.311	0.116	3.36659e-13
UBB	1.33817e-17	0.776786	0.815	0.572	4.89783e-13
RPS8	1.41568e-17	0.60747	0.937	0.793	5.18154e-13
PRDX1	1.5444e-17	0.876728	0.752	0.507	5.65265e-13
RPL18A	3.38815e-17	0.621225	0.933	0.744	1.2401e-12
NME4	3.87751e-17	0.92409	0.668	0.425	1.41921e-12
RPS19	6.95757e-17	0.593027	0.962	0.836	2.54654e-12
FTH1	8.68591e-17	0.624847	0.92	0.781	3.17913e-12
RPL23A	9.48101e-17	0.706647	0.832	0.628	3.47014e-12
RPS4X	9.64243e-17	0.623414	0.887	0.711	3.52922e-12
RPS27A	9.92014e-17	0.634568	0.891	0.71	3.63087e-12
RAN	1.01628e-16	0.756184	0.828	0.61	3.71967e-12
DANCR	1.13288e-16	0.82407	0.664	0.383	4.14644e-12
HSBP1	1.71076e-16	0.652764	0.824	0.572	6.26156e-12
RPL8	1.71662e-16	0.60673	0.933	0.755	6.28301e-12
HNRNPA1	1.90258e-16	0.666727	0.891	0.731	6.96364e-12
RPS5	2.01827e-16	0.588287	0.895	0.675	7.38708e-12
BTG3	2.21399e-16	1.04583	0.542	0.303	8.10341e-12
IER5	2.33427e-16	1.46735	0.315	0.124	8.54365e-12
GNG11	2.43369e-16	0.729182	0.723	0.453	8.90755e-12
RPS15	2.51758e-16	0.605541	0.912	0.773	9.2146e-12
CENPW	2.60845e-16	1.26323	0.307	0.117	9.54719e-12
ACSS3	2.81557e-16	0.912242	0.319	0.121	1.03053e-11
UBA52	3.31055e-16	0.686598	0.811	0.579	1.21169e-11
OSTC	4.44321e-16	0.794214	0.697	0.427	1.62626e-11
NDUFA8	4.53751e-16	0.897468	0.601	0.338	1.66077e-11
RCN2	5.17689e-16	0.695245	0.824	0.628	1.89479e-11
UBE2C	5.86295e-16	2.081	0.307	0.123	2.1459e-11
RPS26	5.89935e-16	0.618663	0.891	0.654	2.15922e-11
NPM1	6.64345e-16	0.607577	0.903	0.738	2.43157e-11
GSTP1	6.98563e-16	0.618316	0.861	0.627	2.55681e-11
PITX2	7.6958e-16	1.26658	0.261	0.092	2.81674e-11
NDUFA4	8.17668e-16	0.666383	0.807	0.582	2.99275e-11
RPS14	8.48404e-16	0.568763	0.933	0.784	3.10524e-11
FOXJ1	8.95528e-16	1.01567	0.492	0.248	3.27772e-11
RPL7A	9.15528e-16	0.593723	0.937	0.804	3.35093e-11
KRTCAP2	1.14342e-15	0.713416	0.752	0.486	4.18504e-11
RPL12	1.15738e-15	0.616611	0.874	0.701	4.23614e-11
EEF1D	1.45999e-15	0.666493	0.849	0.652	5.34369e-11
LSM4	1.5507e-15	0.793716	0.744	0.487	5.67572e-11
NHP2	1.83123e-15	0.803451	0.689	0.432	6.70248e-11
AC002454.1	1.92082e-15	1.738	0.164	0.044	7.03041e-11
RCN1	2.0462e-15	0.774567	0.71	0.472	7.4893e-11
MIF	2.4031e-15	0.607228	0.908	0.735	8.79559e-11
BSG	2.69728e-15	0.649322	0.866	0.682	9.8723e-11
SNRPD2	2.81127e-15	0.746073	0.752	0.508	1.02895e-10
RPLP2	2.97409e-15	0.603322	0.878	0.667	1.08855e-10
NENF	3.12105e-15	0.759061	0.634	0.367	1.14234e-10
SRSF9	3.38806e-15	0.613829	0.849	0.613	1.24006e-10
HES4	3.61045e-15	0.757641	0.794	0.577	1.32146e-10
NKAIN4	3.72394e-15	0.87893	0.626	0.381	1.363e-10
RPL41	3.87865e-15	0.58744	0.929	0.813	1.41963e-10
CDK6	4.18222e-15	0.890637	0.605	0.378	1.53074e-10
SNRPC	4.19277e-15	0.728142	0.71	0.438	1.5346e-10
H2AFJ	5.07766e-15	1.18646	0.429	0.219	1.85848e-10
CRLF1	6.10083e-15	1.6443	0.261	0.099	2.23297e-10
RPS16	6.52027e-15	0.631027	0.832	0.635	2.38648e-10
RPL35A	6.88707e-15	0.604107	0.87	0.678	2.52074e-10
UBL5	8.3931e-15	0.687061	0.773	0.526	3.07196e-10
VAMP5	9.49303e-15	1.93206	0.231	0.082	3.47454e-10
RPL4	9.65692e-15	0.587326	0.861	0.653	3.53453e-10
RPS24	9.74017e-15	0.623631	0.874	0.725	3.565e-10
LDHB	1.0203e-14	0.643307	0.815	0.581	3.7344e-10
PRDX6	1.2556e-14	0.687563	0.756	0.526	4.59564e-10
NES	1.27834e-14	0.754083	0.739	0.491	4.67885e-10
TMEM121	1.72017e-14	1.64194	0.202	0.065	6.29598e-10
BANF1	1.87409e-14	0.750137	0.739	0.508	6.85934e-10
RPL24	2.10746e-14	0.546992	0.903	0.698	7.71351e-10
CDO1	2.14784e-14	0.674632	0.744	0.506	7.86132e-10
IFT22	2.20851e-14	0.855015	0.55	0.314	8.08335e-10
RPL21	2.48064e-14	0.588992	0.874	0.665	9.07938e-10
HES1	2.84829e-14	0.78931	0.63	0.375	1.0425e-09
RPL35	2.9207e-14	0.568462	0.866	0.662	1.069e-09
PSMD6	3.03254e-14	0.774927	0.681	0.415	1.10994e-09
CALM1	3.05505e-14	0.746949	0.857	0.682	1.11818e-09
RPS12	3.51183e-14	0.554477	0.912	0.775	1.28537e-09
RPL6	3.56658e-14	0.534558	0.937	0.787	1.3054e-09
ZFPM2	3.66086e-14	0.701188	0.286	0.11	1.33991e-09
UQCR10	3.69669e-14	0.60385	0.773	0.507	1.35302e-09
WDR34	3.89456e-14	1.04505	0.546	0.336	1.42545e-09
RPL28	3.98135e-14	0.552264	0.899	0.759	1.45721e-09
DSG2	4.553e-14	1.33186	0.277	0.11	1.66644e-09
ODC1	4.68849e-14	0.616005	0.845	0.654	1.71603e-09
RPL18	4.7203e-14	0.555544	0.903	0.754	1.72768e-09
TOMM6	4.77821e-14	0.689887	0.735	0.468	1.74887e-09
PTMA	5.08761e-14	0.578397	0.945	0.833	1.86212e-09
JDP2	5.50295e-14	1.54543	0.202	0.066	2.01413e-09
CSNK2B	6.17054e-14	0.635311	0.794	0.559	2.25848e-09
MRPL51	6.4037e-14	0.739436	0.685	0.441	2.34382e-09
LSM7	6.41734e-14	0.675106	0.773	0.511	2.34881e-09
HINT1	6.77739e-14	0.567522	0.849	0.657	2.48059e-09
RPS23	7.22324e-14	0.528853	0.924	0.744	2.64378e-09
DDR1	7.32795e-14	0.726621	0.744	0.521	2.6821e-09
SUMO2	7.33269e-14	0.563839	0.857	0.667	2.68384e-09
CDK2AP1	7.43384e-14	0.807359	0.647	0.401	2.72086e-09
RPS2	8.1991e-14	0.557459	0.916	0.791	3.00095e-09
NDUFC2	8.56184e-14	0.642207	0.769	0.533	3.13372e-09
PRELID1	9.07126e-14	0.721357	0.672	0.414	3.32017e-09
ATP5MC3	9.57828e-14	0.620643	0.803	0.578	3.50575e-09
RPSA	9.8479e-14	0.568959	0.861	0.686	3.60443e-09
RPL29	1.04271e-13	0.543243	0.899	0.748	3.81641e-09
CTXN1	1.07374e-13	0.589772	0.769	0.493	3.93e-09
NDUFB11	1.08117e-13	0.595127	0.798	0.54	3.95718e-09
FAU	1.10121e-13	0.556917	0.853	0.657	4.03055e-09
CYC1	1.11945e-13	0.703077	0.693	0.43	4.09729e-09
ANAPC11	1.2088e-13	0.721025	0.756	0.508	4.42432e-09
HSPE1	1.27304e-13	0.632398	0.765	0.52	4.65945e-09
RPS3	1.27577e-13	0.523527	0.929	0.818	4.66944e-09
RPS7	1.37265e-13	0.518126	0.941	0.8	5.02405e-09
NME2	1.39158e-13	0.608907	0.748	0.517	5.09333e-09
CRIP2	1.49224e-13	0.732251	0.756	0.533	5.46173e-09
TGIF1	1.58659e-13	0.985022	0.471	0.254	5.80709e-09
POLR2E	1.67803e-13	0.618988	0.756	0.499	6.14174e-09
TUBB4B	1.78607e-13	1.0582	0.752	0.559	6.53721e-09
COX6B1	1.86188e-13	0.604878	0.769	0.526	6.81466e-09
STOML2	1.93199e-13	0.753629	0.668	0.433	7.07129e-09
NDUFB10	2.04335e-13	0.715879	0.71	0.477	7.47888e-09
SEC11A	2.10821e-13	0.71012	0.714	0.492	7.71626e-09
RANBP1	2.49491e-13	0.789265	0.71	0.498	9.13161e-09
PRDX3	2.5383e-13	0.671598	0.676	0.428	9.29043e-09
ATP5F1D	2.5431e-13	0.632905	0.777	0.525	9.30799e-09
ZFP36L1	2.61e-13	0.658958	0.739	0.498	9.55286e-09
RACK1	2.68993e-13	0.519848	0.903	0.75	9.84541e-09
MZT2B	2.81719e-13	0.710652	0.752	0.542	1.03112e-08
CSRP2	2.85048e-13	0.863768	0.609	0.384	1.0433e-08
RPL27	2.92741e-13	0.565731	0.828	0.606	1.07146e-08
ATP5F1A	3.11083e-13	0.540844	0.836	0.597	1.1386e-08
MRPL18	3.32787e-13	0.818523	0.5	0.268	1.21803e-08
IGFBP4	3.35431e-13	1.68486	0.277	0.116	1.22771e-08
ERP29	3.35563e-13	0.577407	0.752	0.48	1.2282e-08
RPL26	3.36253e-13	0.501797	0.903	0.731	1.23072e-08
ROMO1	3.71554e-13	0.758609	0.676	0.439	1.35992e-08
DECR1	3.81045e-13	0.77802	0.613	0.38	1.39466e-08
LRRC8C	4.2372e-13	1.21746	0.277	0.115	1.55086e-08
GRINA	4.39888e-13	0.619726	0.815	0.57	1.61003e-08
SPARC	4.47701e-13	0.72618	0.643	0.391	1.63863e-08
SIVA1	4.58405e-13	0.828393	0.63	0.406	1.67781e-08
PEBP1	4.58523e-13	0.573817	0.819	0.597	1.67824e-08
RPL36A	4.63559e-13	0.603104	0.807	0.565	1.69667e-08
PSMB3	4.63574e-13	0.68814	0.672	0.439	1.69673e-08
ZNHIT1	4.6429e-13	0.615237	0.718	0.452	1.69935e-08
RPS18	4.66545e-13	0.504323	0.929	0.779	1.7076e-08
SF3B5	4.68109e-13	0.737574	0.676	0.455	1.71332e-08
SPCS1	5.12247e-13	0.701411	0.702	0.492	1.87488e-08
HLA-B	5.31415e-13	1.28618	0.332	0.156	1.94503e-08
SERF2	5.33655e-13	0.535257	0.836	0.616	1.95323e-08
RPS3A	6.31797e-13	0.512457	0.933	0.809	2.31244e-08
RPS9	6.80462e-13	0.51109	0.891	0.754	2.49056e-08
EIF3K	6.83688e-13	0.639536	0.752	0.538	2.50237e-08
TBX1	7.09558e-13	1.3267	0.147	0.041	2.59705e-08
RPL17	7.26764e-13	0.523452	0.899	0.739	2.66003e-08
LYPD1	7.30026e-13	1.26984	0.416	0.227	2.67197e-08
SSR3	8.02044e-13	0.782871	0.555	0.337	2.93556e-08
RPL34	8.4895e-13	0.525228	0.874	0.679	3.10724e-08
RPL3	8.49353e-13	0.500117	0.941	0.824	3.10872e-08
COX8A	8.89902e-13	0.617633	0.769	0.534	3.25713e-08
RPL30	9.21123e-13	0.537149	0.882	0.726	3.3714e-08
GPX4	9.73528e-13	0.588258	0.811	0.576	3.56321e-08
RPS15A	1.01584e-12	0.506819	0.912	0.766	3.71809e-08
PPIA	1.10894e-12	0.533954	0.899	0.751	4.05883e-08
CPXM1	1.13525e-12	0.907332	0.508	0.298	4.15512e-08
TPT1	1.21474e-12	0.505294	0.912	0.735	4.44606e-08
RPL37	1.23736e-12	0.52569	0.861	0.69	4.52886e-08
RPA3	1.24114e-12	1.08483	0.366	0.178	4.54268e-08
CMTM6	1.25673e-12	0.819535	0.492	0.28	4.59975e-08
UQCRQ	1.26885e-12	0.724371	0.685	0.457	4.6441e-08
SNRPG	1.37395e-12	0.711888	0.685	0.447	5.02878e-08
UBC	1.38188e-12	0.5201	0.891	0.711	5.05782e-08
EIF1AX	1.43283e-12	0.667426	0.676	0.43	5.2443e-08
G6PC3	1.60631e-12	0.706528	0.639	0.402	5.87925e-08
RPL7	1.66636e-12	0.542541	0.819	0.592	6.09903e-08
PSMB6	1.75811e-12	0.619068	0.744	0.49	6.43485e-08
GLRX5	1.78787e-12	0.720623	0.66	0.434	6.54379e-08
CLIC1	1.92565e-12	0.671182	0.714	0.489	7.04809e-08
TSPAN3	1.93939e-12	0.586811	0.815	0.609	7.09836e-08
ISYNA1	2.01301e-12	0.62025	0.735	0.518	7.3678e-08
COL2A1	2.05309e-12	0.914756	0.496	0.286	7.51451e-08
ERH	2.08255e-12	0.609729	0.765	0.575	7.62235e-08
RPRML	2.15977e-12	1.40241	0.239	0.095	7.90496e-08
NEDD8	2.17533e-12	0.62561	0.756	0.508	7.96192e-08
TRIR	2.43737e-12	0.587881	0.773	0.584	8.92102e-08
MRPL57	2.49608e-12	0.731835	0.655	0.427	9.13591e-08
RBX1	2.5046e-12	0.614364	0.782	0.583	9.16709e-08
MAD2L2	2.62848e-12	0.733795	0.647	0.413	9.62051e-08
SRP9	2.67453e-12	0.542277	0.815	0.625	9.78906e-08
TMEM256	2.7582e-12	0.777219	0.601	0.377	1.00953e-07
PCBD1	3.03042e-12	0.875009	0.521	0.305	1.10916e-07
UCP2	3.05529e-12	0.980289	0.492	0.286	1.11827e-07
RHOC	3.06361e-12	0.733893	0.58	0.349	1.12131e-07
H2AFZ	3.08392e-12	0.846006	0.84	0.676	1.12875e-07
CKAP4	3.21611e-12	0.751153	0.668	0.446	1.17713e-07
RPL14	3.22634e-12	0.506469	0.899	0.711	1.18087e-07
COX6A1	3.29331e-12	0.575331	0.798	0.567	1.20539e-07
RPL13A	3.30892e-12	0.525238	0.87	0.699	1.2111e-07
RPL5	3.32554e-12	0.513406	0.899	0.782	1.21718e-07
ERGIC3	3.44073e-12	0.606489	0.769	0.546	1.25934e-07
ZFAS1	3.59137e-12	0.503209	0.87	0.673	1.31448e-07
AURKAIP1	3.60687e-12	0.655688	0.676	0.434	1.32015e-07
SET	4.44097e-12	0.546538	0.819	0.617	1.62544e-07
HSPA8	4.48617e-12	0.591241	0.832	0.62	1.64198e-07
GNB2	4.61604e-12	0.566139	0.807	0.591	1.68952e-07
PHB2	4.74487e-12	0.621095	0.739	0.505	1.73667e-07
XBP1	5.16234e-12	0.747792	0.71	0.483	1.88947e-07
PSME1	5.39382e-12	0.67137	0.647	0.43	1.97419e-07
SLC25A6	5.68102e-12	0.562744	0.84	0.606	2.07931e-07
HSP90B1	6.88159e-12	0.58074	0.836	0.668	2.51873e-07
ATP5IF1	7.15583e-12	0.553016	0.773	0.538	2.61911e-07
RPL10A	7.5151e-12	0.514674	0.853	0.669	2.7506e-07
PIGX	7.62484e-12	0.933415	0.441	0.247	2.79077e-07
NDUFS5	7.80127e-12	0.523055	0.798	0.559	2.85534e-07
GADD45GIP1	9.54528e-12	0.710575	0.655	0.428	3.49367e-07
EIF3G	9.71411e-12	0.599536	0.739	0.524	3.55546e-07
RPL32	9.81573e-12	0.516824	0.882	0.773	3.59266e-07
NDUFS8	1.00387e-11	0.636898	0.714	0.491	3.67425e-07
DAD1	1.10403e-11	0.616354	0.723	0.488	4.04086e-07
NDUFS6	1.12262e-11	0.631965	0.681	0.441	4.10891e-07
APRT	1.14377e-11	0.743228	0.538	0.306	4.1863e-07
TGFB2	1.16452e-11	0.967869	0.42	0.225	4.26225e-07
NELFE	1.23776e-11	0.761786	0.559	0.338	4.53032e-07
RPL22	1.31368e-11	0.546498	0.811	0.614	4.80818e-07
CSTB	1.33869e-11	0.703387	0.639	0.419	4.89973e-07
ANXA5	1.47172e-11	0.709903	0.563	0.341	5.38664e-07
RPL23	1.49212e-11	0.571942	0.769	0.537	5.46132e-07
PDIA4	1.49287e-11	0.703312	0.542	0.331	5.46405e-07
PARK7	1.64138e-11	0.608279	0.744	0.505	6.00763e-07
MZT2A	1.76384e-11	0.684461	0.613	0.394	6.45585e-07
SOX2	1.76648e-11	0.519565	0.828	0.6	6.4655e-07
SOD1	1.84179e-11	0.623254	0.748	0.523	6.74114e-07
PFN1	1.87558e-11	0.557611	0.803	0.606	6.86483e-07
RPL27A	1.92255e-11	0.57316	0.777	0.567	7.03674e-07
GABARAP	1.94697e-11	0.503481	0.836	0.636	7.1261e-07
RPS21	2.06302e-11	0.539126	0.815	0.601	7.55085e-07
TFF3	2.11631e-11	1.06752	0.58	0.367	7.7459e-07
RNF181	2.2348e-11	0.743826	0.605	0.383	8.17959e-07
DDOST	2.37581e-11	0.631794	0.702	0.477	8.69569e-07
ECI1	2.40815e-11	0.670986	0.668	0.452	8.81408e-07
TUBB	2.42505e-11	0.534793	0.878	0.753	8.87591e-07
CIB1	2.42545e-11	0.835489	0.433	0.237	8.8774e-07
PDIA6	2.49392e-11	0.63899	0.714	0.525	9.12798e-07
AC096570.1	2.71329e-11	0.737747	0.454	0.245	9.93091e-07
ARF5	2.81885e-11	0.536464	0.79	0.552	1.03173e-06
POLR2L	2.84517e-11	0.635477	0.647	0.427	1.04136e-06
RPL39	2.92984e-11	0.511107	0.84	0.664	1.07235e-06
TBX18	2.93147e-11	1.30205	0.172	0.059	1.07295e-06
SELENOH	2.96019e-11	0.531354	0.794	0.558	1.08346e-06
SERPINH1	2.98928e-11	0.656434	0.576	0.338	1.09411e-06
HINT2	3.03344e-11	0.814838	0.5	0.297	1.11027e-06
PHPT1	3.13561e-11	0.52853	0.803	0.582	1.14767e-06
SLC25A3	3.21271e-11	0.524925	0.845	0.654	1.17588e-06
UQCR11	3.24131e-11	0.665874	0.702	0.495	1.18635e-06
COX6C	3.62738e-11	0.540766	0.794	0.546	1.32766e-06
H1FX	3.67212e-11	0.558071	0.828	0.625	1.34403e-06
PON2	3.80817e-11	0.865499	0.836	0.689	1.39383e-06
PSENEN	3.88945e-11	0.759259	0.529	0.325	1.42358e-06
PRDX4	3.91004e-11	0.697098	0.613	0.403	1.43111e-06
EPHX1	4.03135e-11	0.962811	0.466	0.277	1.47552e-06
SCAND1	4.24059e-11	0.58929	0.693	0.461	1.5521e-06
PLTP	4.24865e-11	0.816878	0.685	0.481	1.55505e-06
MYL12A	4.32893e-11	0.764651	0.521	0.312	1.58443e-06
NDUFC1	4.40317e-11	0.68551	0.655	0.449	1.61161e-06
H2AFY	4.48888e-11	0.582952	0.807	0.578	1.64297e-06
FOS	4.57643e-11	0.625874	0.601	0.369	1.67502e-06
MCRIP1	4.78209e-11	0.547773	0.697	0.476	1.75029e-06
TMA7	4.79281e-11	0.50763	0.811	0.574	1.75422e-06
NUDC	4.93887e-11	0.670594	0.702	0.482	1.80767e-06
MORN2	4.97431e-11	0.808318	0.475	0.279	1.82065e-06
AHCY	5.06368e-11	0.728119	0.563	0.347	1.85336e-06
POLR2G	5.46649e-11	0.541678	0.71	0.461	2.00079e-06
TPRKB	5.54853e-11	0.743069	0.466	0.261	2.03082e-06
ILF2	5.64924e-11	0.52428	0.786	0.555	2.06768e-06
ATP5F1E	5.8873e-11	0.511369	0.803	0.573	2.15481e-06
RBP1	6.14681e-11	1.08345	0.496	0.311	2.24979e-06
CCT7	6.29439e-11	0.582145	0.706	0.472	2.30381e-06
CD151	6.30774e-11	0.680876	0.634	0.427	2.3087e-06
NDUFB2	6.35188e-11	0.536905	0.748	0.525	2.32485e-06
SLC25A5	6.47388e-11	0.589792	0.706	0.466	2.3695e-06
GGH	6.95007e-11	0.901665	0.437	0.25	2.5438e-06
HSPA5	7.30714e-11	0.538181	0.769	0.581	2.67449e-06
CMBL	7.48762e-11	0.975905	0.424	0.234	2.74054e-06
ATRAID	7.53023e-11	0.663796	0.634	0.421	2.75614e-06
IFITM3	7.57132e-11	0.896434	0.391	0.203	2.77118e-06
NSMCE1	7.64967e-11	1.16405	0.261	0.115	2.79986e-06
EID1	7.6628e-11	0.509473	0.811	0.593	2.80466e-06
CNBP	7.68915e-11	0.596419	0.777	0.569	2.81431e-06
CALR	8.18723e-11	0.512315	0.807	0.615	2.99661e-06
COPRS	8.38671e-11	0.917519	0.508	0.324	3.06962e-06
SNX3	8.73183e-11	0.574424	0.689	0.472	3.19594e-06
TRMT112	9.61933e-11	0.534299	0.727	0.499	3.52077e-06
KXD1	9.62015e-11	0.696723	0.592	0.387	3.52107e-06
SNHG6	1.03183e-10	0.598672	0.697	0.477	3.77661e-06
TFPI2	1.09398e-10	0.690211	0.714	0.538	4.00408e-06
METTL26	1.12379e-10	0.697815	0.63	0.438	4.1132e-06
SNHG32	1.13253e-10	0.724873	0.534	0.319	4.14519e-06
LMAN1	1.1699e-10	0.851449	0.576	0.383	4.28195e-06
TXN	1.1956e-10	0.648971	0.672	0.465	4.376e-06
C9orf116	1.22155e-10	1.1887	0.252	0.11	4.47098e-06
PHB	1.26878e-10	0.670718	0.588	0.386	4.64387e-06
KDELR1	1.26944e-10	0.526471	0.807	0.583	4.64629e-06
HDGF	1.28063e-10	0.698218	0.634	0.429	4.68725e-06
HSPB1	1.29093e-10	0.697521	0.605	0.386	4.72494e-06
H2AFV	1.33414e-10	0.568708	0.794	0.585	4.88308e-06
NDN	1.3418e-10	0.570917	0.723	0.491	4.9111e-06
APH1A	1.37736e-10	0.545501	0.639	0.4	5.04127e-06
PSMD8	1.40806e-10	0.552071	0.739	0.511	5.15365e-06
NDUFB7	1.43292e-10	0.620227	0.672	0.462	5.24462e-06
SRI	1.4813e-10	0.614573	0.66	0.445	5.42172e-06
ECEL1	1.53889e-10	1.04977	0.29	0.137	5.63251e-06
PA2G4	1.60037e-10	0.695838	0.58	0.368	5.85752e-06
EFEMP2	1.63764e-10	0.98883	0.403	0.227	5.99393e-06
CTSL	1.6543e-10	0.818135	0.399	0.212	6.0549e-06
ZNF22	1.68301e-10	0.857528	0.487	0.304	6.15998e-06
ID1	1.70314e-10	0.783089	0.332	0.165	6.23367e-06
CD81	1.75425e-10	0.544866	0.756	0.552	6.42074e-06
SF3B6	1.8113e-10	0.597516	0.706	0.477	6.62953e-06
SH3BGRL3	1.81282e-10	0.587305	0.697	0.468	6.63511e-06
MRPL33	1.84275e-10	0.752956	0.555	0.343	6.74464e-06
CALB1	1.89837e-10	1.33724	0.349	0.187	6.94821e-06
HEBP2	1.91531e-10	0.929147	0.395	0.217	7.01024e-06
NDUFA13	1.93586e-10	0.53563	0.798	0.617	7.08544e-06
ARL6IP4	1.97481e-10	0.633358	0.702	0.516	7.22802e-06
DBI	2.00869e-10	0.635754	0.55	0.338	7.352e-06
MRPL55	2.02e-10	0.789612	0.45	0.256	7.39339e-06
RPS17	2.03944e-10	0.512313	0.739	0.491	7.46456e-06
PIGT	2.04671e-10	0.724934	0.534	0.336	7.49117e-06
RPS20	2.05703e-10	0.627055	0.651	0.442	7.52895e-06
SELENOK	2.1127e-10	0.63355	0.647	0.446	7.73268e-06
MAD2L1	2.15097e-10	1.63085	0.227	0.098	7.87276e-06
KCTD17	2.19512e-10	0.763702	0.42	0.231	8.03434e-06
NDUFA12	2.27723e-10	0.603842	0.605	0.386	8.33491e-06
ACP1	2.29675e-10	0.59388	0.66	0.443	8.40633e-06
AGTRAP	2.33462e-10	0.991026	0.319	0.159	8.54494e-06
PSMD7	2.34655e-10	0.638628	0.643	0.419	8.5886e-06
ATP5PO	2.36934e-10	0.559474	0.748	0.536	8.67202e-06
COA3	2.39155e-10	0.601712	0.647	0.436	8.7533e-06
NR2F6	2.57878e-10	0.689187	0.534	0.331	9.4386e-06
HSPD1	2.87144e-10	0.513566	0.777	0.595	1.05098e-05
PCBP1	2.91991e-10	0.50623	0.761	0.56	1.06871e-05
NDUFB4	3.02993e-10	0.620722	0.634	0.424	1.10898e-05
GASK1B	3.05968e-10	1.15105	0.311	0.154	1.11987e-05
FAM136A	3.17245e-10	0.733738	0.437	0.249	1.16115e-05
PPP1CA	3.76762e-10	0.553412	0.668	0.444	1.37899e-05
DEK	3.77646e-10	0.836664	0.66	0.461	1.38222e-05
EVA1B	3.78707e-10	1.24634	0.311	0.159	1.38611e-05
HMGB2	3.85589e-10	1.39313	0.559	0.383	1.4113e-05
RTRAF	3.96067e-10	0.553549	0.731	0.511	1.44964e-05
THOC6	3.98877e-10	1.16788	0.202	0.08	1.45993e-05
SELENBP1	4.14612e-10	1.17748	0.248	0.111	1.51752e-05
CD63	4.17715e-10	0.56362	0.765	0.583	1.52888e-05
NUCB2	4.21583e-10	0.659862	0.546	0.344	1.54304e-05
MAZ	4.26028e-10	0.603876	0.744	0.532	1.55931e-05
RPL22L1	4.37432e-10	0.667792	0.45	0.253	1.60104e-05
MRFAP1	4.43222e-10	0.586769	0.66	0.452	1.62224e-05
CENPX	4.59528e-10	0.763593	0.555	0.359	1.68192e-05
FAM234A	4.70356e-10	0.735472	0.492	0.298	1.72155e-05
NDUFAB1	4.9255e-10	0.505577	0.731	0.492	1.80278e-05
LAMP1	5.10554e-10	0.624604	0.613	0.407	1.86868e-05
LAMB2	5.2949e-10	0.834235	0.395	0.218	1.93799e-05
COX7B	5.40944e-10	0.647832	0.634	0.426	1.97991e-05
PIN1	5.66701e-10	0.542422	0.672	0.467	2.07418e-05
MFAP2	5.78399e-10	0.64905	0.639	0.413	2.117e-05
COPS6	6.00681e-10	0.567299	0.685	0.473	2.19855e-05
PPIB	6.83836e-10	0.525717	0.782	0.584	2.50291e-05
RHEB	7.03273e-10	0.632992	0.735	0.553	2.57405e-05
MZT1	7.09126e-10	0.911366	0.399	0.219	2.59547e-05
POLR2K	7.23966e-10	0.699557	0.559	0.349	2.64979e-05
PEF1	7.5501e-10	0.601608	0.555	0.349	2.76341e-05
MRPS26	8.08901e-10	0.536074	0.622	0.391	2.96066e-05
ATP5PD	8.17939e-10	0.56102	0.689	0.47	2.99374e-05
DGCR6L	8.46008e-10	0.778942	0.504	0.314	3.09648e-05
PSMB2	8.77087e-10	0.537997	0.689	0.468	3.21023e-05
SERBP1	9.59026e-10	0.512377	0.777	0.579	3.51013e-05
PRMT1	9.83618e-10	0.517404	0.798	0.594	3.60014e-05
MANBA	1.03282e-09	0.598264	0.412	0.227	3.78023e-05
ENY2	1.03695e-09	0.519046	0.727	0.502	3.79533e-05
DPH3	1.04654e-09	0.795833	0.357	0.187	3.83046e-05
RPN2	1.05461e-09	0.532679	0.727	0.515	3.85999e-05
PRDX5	1.05477e-09	0.52935	0.748	0.539	3.86057e-05
HADH	1.07381e-09	0.808318	0.403	0.227	3.93027e-05
COX5B	1.13084e-09	0.539491	0.748	0.529	4.13898e-05
PSMC3	1.19258e-09	0.620714	0.584	0.388	4.36496e-05
NAP1L1	1.1982e-09	0.50405	0.832	0.691	4.38554e-05
SNRPB	1.23879e-09	0.789294	0.626	0.437	4.53411e-05
WBP1	1.27819e-09	0.597851	0.693	0.468	4.67831e-05
PSMA1	1.3103e-09	0.522653	0.731	0.517	4.79584e-05
ABT1	1.32159e-09	0.872403	0.361	0.194	4.83713e-05
LMAN2	1.32568e-09	0.63378	0.613	0.405	4.85214e-05
MEA1	1.41105e-09	0.600288	0.622	0.411	5.16457e-05
TRIM28	1.48714e-09	0.541974	0.79	0.593	5.44308e-05
CUTA	1.5155e-09	0.51873	0.731	0.53	5.54687e-05
DNALI1	1.56651e-09	0.59303	0.492	0.286	5.73359e-05
ITM2C	1.6191e-09	0.938769	0.55	0.383	5.92606e-05
SUPT4H1	1.62249e-09	0.641108	0.517	0.315	5.93849e-05
RNF7	1.64374e-09	0.583194	0.685	0.471	6.01625e-05
CAPNS1	1.71267e-09	0.534733	0.668	0.454	6.26855e-05
AP2S1	1.74287e-09	0.532907	0.681	0.446	6.37908e-05
PLEKHJ1	1.82478e-09	0.627699	0.618	0.408	6.67886e-05
RAD21	1.90012e-09	0.587013	0.773	0.573	6.95464e-05
ALKBH7	1.92089e-09	0.516701	0.718	0.486	7.03065e-05
OST4	2.00355e-09	0.57714	0.676	0.472	7.33321e-05
NDUFB3	2.01018e-09	0.705491	0.55	0.364	7.35746e-05
TRAPPC2L	2.054e-09	0.85445	0.445	0.271	7.51785e-05
C19orf53	2.10387e-09	0.53963	0.66	0.455	7.70039e-05
SNX17	2.10421e-09	0.697145	0.534	0.351	7.70162e-05
ENKD1	2.12165e-09	0.841101	0.332	0.172	7.76546e-05
SNHG29	2.13522e-09	0.500939	0.811	0.61	7.81513e-05
HSD17B10	2.14486e-09	0.701979	0.496	0.303	7.8504e-05
NT5DC2	2.16733e-09	0.514441	0.597	0.39	7.93263e-05
NDUFA7	2.30783e-09	0.502694	0.706	0.482	8.4469e-05
UFC1	2.37308e-09	0.586482	0.626	0.399	8.68571e-05
EEF1B2	2.39467e-09	0.577915	0.689	0.495	8.76473e-05
SMIM26	2.46566e-09	0.553544	0.605	0.388	9.02455e-05
MGST3	2.49923e-09	0.54783	0.714	0.502	9.14743e-05
MYL12B	2.53537e-09	0.528104	0.714	0.498	9.27972e-05
SERTM1	2.55454e-09	0.742348	0.391	0.216	9.34987e-05
TMEM147	2.57035e-09	0.616102	0.576	0.372	9.40774e-05
CBX1	2.61328e-09	0.598348	0.655	0.443	9.56488e-05
TMEM258	2.62082e-09	0.561391	0.672	0.47	9.59245e-05
COMMD6	2.62633e-09	0.517884	0.765	0.546	9.61263e-05
RBIS	2.71487e-09	0.584213	0.634	0.428	9.93669e-05
VSTM2L	2.7919e-09	0.874996	0.643	0.465	0.000102186
NINJ1	2.88408e-09	0.767133	0.387	0.215	0.00010556
C17orf49	2.90174e-09	0.669583	0.567	0.37	0.000106207
TOMM5	3.1552e-09	0.696674	0.576	0.396	0.000115483
HPF1	3.28143e-09	0.7251	0.416	0.236	0.000120104
PPM1G	3.35242e-09	0.538344	0.689	0.468	0.000122702
TXNDC17	3.36609e-09	0.570302	0.567	0.357	0.000123202
CKS1B	3.38137e-09	1.4349	0.332	0.186	0.000123762
SMIM20	3.63115e-09	0.869884	0.387	0.219	0.000132904
C12orf57	3.86577e-09	0.514504	0.723	0.508	0.000141491
LAMTOR1	3.97906e-09	0.524555	0.672	0.457	0.000145637
RAMP1	4.06026e-09	1.22557	0.185	0.074	0.000148609
MPST	4.07392e-09	0.680434	0.462	0.277	0.00014911
C7orf50	4.09889e-09	0.508562	0.79	0.637	0.000150024
NMU	4.14641e-09	0.952187	0.483	0.327	0.000151763
HMG20B	4.16088e-09	0.545837	0.55	0.357	0.000152292
LAMTOR4	4.24257e-09	0.570105	0.676	0.454	0.000155282
ESD	4.26327e-09	0.506279	0.66	0.441	0.00015604
EIF5A	4.26697e-09	0.581568	0.601	0.396	0.000156175
PYURF	4.44207e-09	0.570238	0.592	0.383	0.000162584
TXNDC12	4.49395e-09	0.680656	0.521	0.336	0.000164483
CCNB2	4.56123e-09	1.4987	0.235	0.11	0.000166946
NUDT1	4.65216e-09	1.05074	0.273	0.135	0.000170274
FBLN1	4.74889e-09	1.11286	0.315	0.169	0.000173814
HIGD2A	5.05133e-09	0.562373	0.605	0.403	0.000184884
DCTPP1	5.21115e-09	0.71819	0.424	0.245	0.000190733
LIMD2	5.74597e-09	0.603078	0.584	0.387	0.000210308
G6PD	5.77408e-09	1.03208	0.332	0.176	0.000211337
PSMB5	6.10525e-09	0.537892	0.681	0.476	0.000223458
COPZ1	6.13883e-09	0.622243	0.601	0.409	0.000224687
COA4	6.18042e-09	0.687791	0.462	0.279	0.000226209
ATP5MF	6.23075e-09	0.563323	0.643	0.438	0.000228052
LSM2	6.39088e-09	0.623307	0.559	0.355	0.000233912
TOP2A	6.46372e-09	1.37559	0.244	0.116	0.000236579
PLPP5	6.56155e-09	0.719779	0.403	0.235	0.000240159
COPS8	6.61477e-09	0.593953	0.571	0.369	0.000242107
ATP5ME	6.67346e-09	0.599574	0.525	0.343	0.000244255
PSMA3	6.75982e-09	0.511447	0.651	0.437	0.000247416
METRNL	6.77954e-09	0.521353	0.668	0.452	0.000248138
CITED2	7.02754e-09	0.812667	0.571	0.384	0.000257215
ITGB5	7.14953e-09	1.06592	0.218	0.096	0.00026168
SNRPE	7.3519e-09	0.596303	0.651	0.448	0.000269087
MFGE8	7.59545e-09	0.852059	0.277	0.135	0.000278001
SORBS3	7.59717e-09	0.825154	0.361	0.201	0.000278064
PSMA2	7.77068e-09	0.553693	0.672	0.467	0.000284415
SOX9	7.90178e-09	0.761358	0.466	0.286	0.000289213
APEX1	8.15904e-09	0.520654	0.639	0.445	0.000298629
TPPP3	8.93219e-09	1.3746	0.181	0.074	0.000326927
ELOB	8.98139e-09	0.502128	0.769	0.57	0.000328728
CKS2	9.52708e-09	1.1051	0.462	0.298	0.000348701
CCDC59	9.54737e-09	0.76316	0.37	0.209	0.000349443
MRPS24	9.78821e-09	0.538701	0.592	0.377	0.000358258
H2AFX	9.84162e-09	1.26507	0.555	0.392	0.000360213
RPA1	1.00411e-08	0.762341	0.391	0.224	0.000367513
ATP5MC1	1.05771e-08	0.568687	0.576	0.383	0.000387131
TIMM17B	1.05934e-08	0.627057	0.571	0.384	0.000387729
BUD31	1.0597e-08	0.620567	0.571	0.382	0.000387862
HDDC2	1.07319e-08	0.705584	0.399	0.228	0.000392798
HNRNPF	1.07443e-08	0.56291	0.66	0.456	0.000393251
CENPV	1.10008e-08	0.903167	0.458	0.281	0.00040264
RTL8A	1.11174e-08	0.513358	0.66	0.456	0.000406908
RAB5C	1.20065e-08	0.54869	0.622	0.412	0.000439449
NAXE	1.21534e-08	0.691985	0.521	0.336	0.000444827
ZNF593	1.23619e-08	0.900714	0.319	0.172	0.000452459
GGCT	1.24983e-08	0.990468	0.315	0.168	0.000457452
CDCA4	1.32678e-08	1.11889	0.223	0.102	0.000485614
ALYREF	1.34551e-08	0.73753	0.55	0.372	0.000492471
TIMM13	1.35889e-08	0.55087	0.609	0.409	0.000497366
NAT14	1.3596e-08	0.592713	0.605	0.415	0.000497627
ANP32B	1.42024e-08	0.535009	0.639	0.447	0.000519823
SPA17	1.42334e-08	0.974391	0.252	0.122	0.000520957
MANF	1.46643e-08	0.656315	0.5	0.324	0.000536728
RAB13	1.49016e-08	0.728816	0.416	0.243	0.000545412
NME1	1.49314e-08	0.511721	0.664	0.442	0.000546506
GRN	1.51202e-08	0.630584	0.546	0.353	0.000553416
CCDC34	1.51533e-08	0.653494	0.42	0.249	0.000554625
HMGB3	1.51545e-08	0.791781	0.529	0.354	0.000554671
UQCC3	1.55788e-08	0.839049	0.399	0.235	0.0005702
MDH2	1.5587e-08	0.54432	0.668	0.468	0.000570501
PSMD4	1.57882e-08	0.528508	0.693	0.489	0.000577863
FJX1	1.5958e-08	0.579	0.639	0.441	0.00058408
SLC25A11	1.60376e-08	0.651595	0.521	0.333	0.000586991
COL18A1	1.7678e-08	1.08846	0.248	0.12	0.000647031
SDHC	1.80491e-08	0.536642	0.664	0.468	0.000660615
TIMM8B	1.85637e-08	0.579686	0.571	0.387	0.000679449
CYSTM1	1.91402e-08	0.682514	0.492	0.312	0.000700552
TMEM107	1.94461e-08	0.859574	0.42	0.257	0.000711747
MLF1	1.9862e-08	0.555778	0.483	0.303	0.000726971
DNAJC21	1.99435e-08	0.615808	0.487	0.295	0.000729952
MXRA7	2.02933e-08	0.541903	0.647	0.452	0.000742754
GTF2A2	2.07593e-08	0.507526	0.651	0.447	0.000759811
TMEM50A	2.12967e-08	0.610103	0.609	0.428	0.00077948
TEAD2	2.13283e-08	0.631003	0.487	0.304	0.000780638
PTTG1	2.15903e-08	1.41592	0.345	0.197	0.000790226
REX1BD	2.2138e-08	0.557123	0.517	0.322	0.000810273
NUDT5	2.22753e-08	0.674674	0.458	0.28	0.000815298
NDUFB9	2.23376e-08	0.578999	0.634	0.46	0.000817578
VPS72	2.26218e-08	0.528848	0.592	0.392	0.000827979
RUVBL2	2.26758e-08	0.644315	0.508	0.331	0.000829957
RBM3	2.32034e-08	0.57311	0.609	0.422	0.000849268
NOP53	2.34184e-08	0.512662	0.681	0.483	0.000857136
TMEM80	2.41714e-08	0.729587	0.37	0.212	0.000884697
MRPS16	2.43971e-08	0.602833	0.5	0.314	0.000892959
HNRNPAB	2.45778e-08	0.550331	0.647	0.462	0.000899571
MRPS7	2.51896e-08	0.532446	0.559	0.364	0.000921964
IFI27L1	2.54296e-08	0.749809	0.366	0.204	0.000930748
CD36	2.62043e-08	1.16897	0.172	0.07	0.000959102
HMGB1	2.73182e-08	0.649212	0.887	0.783	0.000999874
TSPAN6	2.74013e-08	0.65316	0.475	0.3	0.00100291
SNRPF	2.85188e-08	0.593279	0.592	0.388	0.00104382
DNPH1	3.03153e-08	0.97245	0.319	0.177	0.00110957
APMAP	3.03852e-08	0.59563	0.559	0.372	0.00111213
PARP1	3.10457e-08	0.579136	0.643	0.456	0.0011363
TMBIM4	3.16288e-08	0.638379	0.538	0.369	0.00115765
PDCD5	3.17271e-08	0.533967	0.639	0.446	0.00116124
ACTR8	3.21441e-08	0.750839	0.235	0.111	0.00117651
FIS1	3.25467e-08	0.649414	0.618	0.45	0.00119124
PYCR2	3.29527e-08	0.77762	0.437	0.272	0.0012061
EBPL	3.35585e-08	0.51905	0.513	0.314	0.00122828
PHYH	3.40139e-08	0.902329	0.353	0.201	0.00124494
PXMP2	3.47295e-08	0.762828	0.429	0.267	0.00127113
HES6	3.61245e-08	1.02942	0.601	0.409	0.00132219
NOA1	3.62147e-08	0.912277	0.273	0.139	0.00132549
B2M	3.64197e-08	0.822968	0.429	0.261	0.001333
TP53I13	3.70471e-08	0.596075	0.567	0.386	0.00135596
GOLIM4	3.74173e-08	0.737054	0.416	0.251	0.00136951
NUP62	3.76729e-08	0.713048	0.408	0.245	0.00137887
CCT5	3.95811e-08	0.563638	0.622	0.434	0.00144871
FAM200B	3.96785e-08	0.625364	0.462	0.287	0.00145227
BRMS1	3.997e-08	0.760956	0.307	0.162	0.00146294
SNRPA	4.00284e-08	0.500739	0.597	0.393	0.00146508
CMTM3	4.05822e-08	0.791918	0.349	0.194	0.00148535
PTGR1	4.31198e-08	0.807462	0.311	0.168	0.00157823
DTYMK	4.43436e-08	0.93881	0.382	0.231	0.00162302
SNRPB2	4.46642e-08	0.561387	0.559	0.356	0.00163476
MRPL21	4.59519e-08	0.663085	0.496	0.33	0.00168188
SS18L2	4.7404e-08	0.717095	0.424	0.258	0.00173503
ZNF580	4.79318e-08	0.606084	0.613	0.417	0.00175435
RBM17	4.79438e-08	0.567708	0.601	0.423	0.00175479
COIL	4.89431e-08	0.795777	0.349	0.197	0.00179137
VASN	4.92262e-08	0.85003	0.244	0.118	0.00180173
PHGDH	4.94274e-08	0.780499	0.349	0.195	0.00180909
AC055839.2	4.99445e-08	0.515851	0.718	0.514	0.00182802
TOMM22	4.99842e-08	0.629716	0.555	0.37	0.00182947
TMCO1	5.13016e-08	0.579159	0.555	0.372	0.00187769
FBL	5.21498e-08	0.66367	0.496	0.331	0.00190873
TSR3	5.24283e-08	0.562309	0.517	0.336	0.00191893
BLOC1S1	5.33262e-08	0.605129	0.534	0.347	0.00195179
CNPY3	5.34809e-08	0.622411	0.487	0.316	0.00195745
B4GAT1	5.47927e-08	0.555694	0.613	0.425	0.00200547
HMGN4	5.5148e-08	0.805957	0.437	0.271	0.00201847
AL135905.2	5.53063e-08	0.665917	0.479	0.304	0.00202427
RSL24D1	5.70986e-08	0.642784	0.588	0.409	0.00208986
TSPAN2	5.97142e-08	1.20736	0.176	0.074	0.0021856
DSP	6.06519e-08	0.85305	0.244	0.118	0.00221992
NCBP2AS2	6.2796e-08	0.63249	0.454	0.285	0.0022984
EMC4	6.50729e-08	0.524467	0.605	0.409	0.00238173
RHBDD2	6.5829e-08	0.51843	0.723	0.539	0.00240941
CLSPN	6.6602e-08	1.28139	0.193	0.087	0.0024377
CCNG1	6.81993e-08	0.521984	0.525	0.341	0.00249616
IFT27	6.85148e-08	0.550635	0.534	0.353	0.00250771
AL133415.1	6.99367e-08	0.830103	0.319	0.177	0.00255975
TMEM97	7.21229e-08	0.804398	0.408	0.249	0.00263977
EFNB3	7.38873e-08	1.02045	0.622	0.455	0.00270435
TUSC1	7.71543e-08	0.750484	0.361	0.205	0.00282393
POLD2	7.72256e-08	0.678788	0.471	0.303	0.00282653
MRPL11	7.7744e-08	0.623665	0.462	0.285	0.00284551
BOD1	7.97847e-08	0.559615	0.563	0.397	0.0029202
MRPL13	8.1291e-08	0.605002	0.466	0.291	0.00297533
CDKN1B	8.13363e-08	0.692237	0.483	0.324	0.00297699
MPLKIP	8.36794e-08	0.634727	0.534	0.36	0.00306275
MRPS2	8.39379e-08	0.526989	0.462	0.287	0.00307221
AAAS	8.5476e-08	0.644288	0.429	0.266	0.00312851
DIPK1B	8.78141e-08	0.535752	0.508	0.33	0.00321408
NME6	9.19555e-08	0.76113	0.357	0.204	0.00336566
DCXR	9.33348e-08	0.53686	0.622	0.443	0.00341615
PLPBP	1.01827e-07	0.933942	0.353	0.211	0.00372696
VPS25	1.06077e-07	0.664235	0.45	0.282	0.00388251
COPS9	1.09176e-07	0.60825	0.458	0.286	0.00399597
TUSC2	1.21241e-07	0.614886	0.492	0.313	0.00443756
ISCA2	1.23708e-07	0.658191	0.441	0.274	0.00452785
MRPL41	1.24632e-07	0.575315	0.592	0.417	0.00456164
ARL6IP1	1.25621e-07	0.836113	0.756	0.568	0.00459787
TAX1BP3	1.31113e-07	0.685793	0.349	0.197	0.00479886
AP3M2	1.32663e-07	0.617674	0.462	0.292	0.00485561
TMEM129	1.42132e-07	0.791876	0.332	0.192	0.00520219
ZNF677	1.43567e-07	0.850264	0.261	0.134	0.00525468
PHF19	1.45168e-07	0.895675	0.185	0.082	0.00531328
POLR2J	1.45274e-07	0.757428	0.37	0.218	0.00531716
EXOSC8	1.45961e-07	0.614931	0.403	0.245	0.0053423
CIAPIN1	1.46592e-07	0.573003	0.525	0.337	0.00536542
REPIN1	1.52367e-07	0.613328	0.534	0.355	0.00557679
HMBS	1.5441e-07	0.914907	0.227	0.109	0.00565155
SPART	1.56559e-07	0.580554	0.504	0.338	0.00573022
NPC2	1.57261e-07	0.585481	0.55	0.389	0.00575591
EIF4A3	1.59677e-07	0.54697	0.647	0.476	0.00584433
DPCD	1.61545e-07	0.636657	0.441	0.282	0.00591272
HTRA1	1.66525e-07	0.825469	0.307	0.165	0.00609499
ITGAE	1.67777e-07	0.680479	0.424	0.258	0.00614082
TPGS2	1.691e-07	0.524763	0.672	0.468	0.00618923
CETN2	1.71993e-07	0.787595	0.366	0.215	0.00629513
RUVBL1	1.76428e-07	0.714224	0.412	0.256	0.00645743
NDUFA3	1.78745e-07	0.573178	0.504	0.338	0.00654223
EIF6	1.81445e-07	0.570113	0.492	0.322	0.00664108
THAP7	1.81688e-07	0.721356	0.298	0.162	0.00664995
GYG1	1.92849e-07	0.789812	0.298	0.165	0.00705846
CTSD	2.0294e-07	0.516299	0.613	0.427	0.00742782
RXYLT1	2.13754e-07	0.675775	0.395	0.243	0.00782359
NDUFS3	2.22628e-07	0.500828	0.626	0.42	0.0081484
ELOF1	2.25675e-07	0.582067	0.462	0.292	0.00825992
OGFOD3	2.29038e-07	0.614639	0.282	0.149	0.00838304
QPRT	2.29871e-07	0.829311	0.382	0.227	0.0084135
TCP1	2.58566e-07	0.503401	0.634	0.443	0.00946378
LRWD1	2.61019e-07	0.750383	0.298	0.161	0.00955356
ARHGDIA	2.6192e-07	0.521229	0.546	0.371	0.00958653
ALG3	2.69709e-07	0.875709	0.311	0.178	0.00987163
FZD2	2.77071e-07	0.579745	0.466	0.302	0.0101411
SNX7	2.79718e-07	0.650098	0.366	0.217	0.010238
NDUFAF3	2.81108e-07	0.552265	0.584	0.408	0.0102888
RFC1	2.82815e-07	0.611176	0.403	0.243	0.0103513
MRPL1	2.85975e-07	0.708567	0.206	0.096	0.010467
SUMO3	2.86611e-07	0.633712	0.483	0.323	0.0104903
FEN1	2.90429e-07	1.12966	0.235	0.122	0.01063
TOMM7	2.93062e-07	0.538887	0.542	0.361	0.0107264
CHTOP	2.97773e-07	0.650114	0.458	0.296	0.0108988
COASY	2.98195e-07	0.668385	0.324	0.184	0.0109142
GPR108	3.00249e-07	0.570772	0.37	0.215	0.0109894
SMIM19	3.01275e-07	0.636675	0.433	0.276	0.011027
FAM210B	3.11266e-07	0.742419	0.374	0.225	0.0113926
CENPM	3.18111e-07	1.13476	0.185	0.084	0.0116432
MTPN	3.25545e-07	0.504282	0.592	0.405	0.0119153
ITIH5	3.28998e-07	0.904837	0.202	0.095	0.0120417
HSD17B8	3.36078e-07	0.712828	0.265	0.139	0.0123008
TSEN34	3.38557e-07	0.520959	0.588	0.405	0.0123915
C17orf58	3.4603e-07	0.742785	0.357	0.216	0.012665
CCDC124	3.48086e-07	0.549467	0.597	0.425	0.0127403
TMEM141	3.50505e-07	0.646113	0.458	0.296	0.0128288
APLP2	3.71268e-07	0.52512	0.752	0.609	0.0135888
CTSB	3.75785e-07	0.508887	0.584	0.393	0.0137541
AC027644.3	3.76296e-07	0.879609	0.197	0.093	0.0137728
C19orf48	3.82815e-07	0.765992	0.433	0.28	0.0140114
TWF1	3.8564e-07	0.591488	0.357	0.209	0.0141148
QARS	3.87014e-07	0.523376	0.445	0.278	0.0141651
ARL2BP	3.8997e-07	0.574439	0.5	0.329	0.0142733
KDELR2	3.96543e-07	0.555686	0.559	0.385	0.0145139
NOP10	4.15216e-07	0.543689	0.496	0.337	0.0151973
DHRS7	4.18042e-07	0.555606	0.538	0.367	0.0153008
NUTF2	4.22314e-07	0.517926	0.584	0.404	0.0154571
TRAPPC4	4.26146e-07	0.505731	0.487	0.312	0.0155974
LAGE3	4.34668e-07	0.771231	0.454	0.302	0.0159093
PDZD11	4.37943e-07	0.588052	0.424	0.269	0.0160291
ARPC5L	4.4551e-07	0.556225	0.466	0.298	0.0163061
MRPL24	4.49561e-07	0.670305	0.37	0.226	0.0164544
MESD	4.61593e-07	0.5223	0.504	0.327	0.0168948
SLC39A1	4.75376e-07	0.611104	0.458	0.285	0.0173993
BOLA3	4.89356e-07	0.676114	0.34	0.197	0.0179109
SPIN2B	4.89876e-07	0.976852	0.197	0.094	0.0179299
MISP3	4.97877e-07	0.862436	0.21	0.101	0.0182228
SNAPIN	5.09138e-07	0.569276	0.504	0.33	0.0186349
IFT20	5.2878e-07	0.64179	0.429	0.266	0.0193539
SPTSSA	5.79359e-07	0.648418	0.42	0.261	0.0212051
CENPN	5.83751e-07	1.02085	0.193	0.091	0.0213659
CPNE2	5.91319e-07	0.599615	0.437	0.279	0.0216429
GAS6	6.24427e-07	0.658221	0.303	0.169	0.0228546
HIST1H4C	6.36833e-07	1.1833	0.445	0.295	0.0233087
MIS18A	6.42056e-07	0.819937	0.214	0.105	0.0234999
MAT2B	6.44155e-07	0.817519	0.408	0.273	0.0235767
DPY30	6.4475e-07	0.562555	0.521	0.353	0.0235985
PSMB10	6.50214e-07	0.783464	0.282	0.154	0.0237985
DMAC1	6.75292e-07	0.610018	0.462	0.299	0.0247164
UBE2S	6.79086e-07	0.759772	0.697	0.533	0.0248552
COMMD9	6.85487e-07	0.66157	0.408	0.259	0.0250895
CRYZ	7.13817e-07	0.656435	0.391	0.242	0.0261264
SELENOS	7.2876e-07	0.649877	0.424	0.266	0.0266734
MRPL47	7.38207e-07	0.519152	0.479	0.301	0.0270191
MRPL52	7.61419e-07	0.57209	0.483	0.317	0.0278687
FUZ	7.66052e-07	0.938259	0.231	0.119	0.0280383
TM9SF1	7.87554e-07	0.552082	0.437	0.281	0.0288253
HEBP1	7.89515e-07	0.828633	0.349	0.216	0.0288971
RAB9A	7.95765e-07	0.604362	0.307	0.173	0.0291258
RPP25L	8.20498e-07	0.71748	0.261	0.139	0.030031
TMEM205	8.28073e-07	0.567689	0.433	0.275	0.0303083
RFXAP	8.32845e-07	0.649165	0.282	0.151	0.030483
PSMC1	8.51154e-07	0.552169	0.525	0.36	0.0311531
RPP21	8.69581e-07	0.527454	0.475	0.317	0.0318275
AMZ2	8.95191e-07	0.586688	0.454	0.3	0.0327649
TMEM38B	9.66615e-07	0.560777	0.416	0.261	0.0353791
ID2	9.77776e-07	1.12911	0.202	0.101	0.0357876
COMMD4	9.98953e-07	0.623947	0.366	0.22	0.0365627
COL1A2	1.06159e-06	1.16964	0.324	0.199	0.0388553
SRM	1.07213e-06	0.502943	0.525	0.356	0.0392412
SAMD1	1.1393e-06	0.67018	0.424	0.274	0.0416994
TMEM200A	1.16166e-06	0.60093	0.252	0.131	0.042518
HES5	1.19351e-06	0.628548	0.597	0.465	0.0436838
TIMM10	1.1959e-06	0.876955	0.261	0.144	0.0437711
PRPF19	1.20991e-06	0.582815	0.416	0.267	0.0442839
MCAT	1.22915e-06	0.891057	0.248	0.133	0.0449882
NUCKS1	1.25949e-06	0.568337	0.803	0.658	0.0460986
DERL2	1.26377e-06	0.54715	0.382	0.237	0.0462554
TMSB15A	1.29349e-06	0.517563	0.55	0.379	0.047343
SPAG6	1.32417e-06	0.66115	0.239	0.124	0.0484659
ZPR1	1.33828e-06	0.721934	0.256	0.136	0.0489824
RPS4Y1	3.18775e-37	-3.66086	0.08	0.521	1.16675e-32
MEG3	7.25274e-17	-2.33595	0.244	0.498	2.65457e-12
AC092691.1	5.87595e-15	-1.47033	0.538	0.704	2.15066e-10
SSH2	2.17315e-11	-0.800478	0.685	0.797	7.95395e-07
AKAP6	3.36751e-11	-0.818485	0.651	0.768	1.23254e-06
MDGA2	1.17805e-10	-1.05377	0.534	0.677	4.31179e-06
KCNMB2	3.48231e-10	-1.52159	0.387	0.532	1.27456e-05
PCLO	4.04439e-10	-0.890245	0.441	0.613	1.48029e-05
MIAT	1.3039e-09	-1.41514	0.21	0.394	4.77241e-05
EYA4	2.05325e-09	-1.7186	0.134	0.316	7.51511e-05
FIGN	2.14724e-09	-1.17198	0.408	0.563	7.85911e-05
MALRD1	2.19796e-09	-1.19897	0.471	0.614	8.04474e-05
DNM3	6.50428e-09	-1.63299	0.252	0.412	0.000238063
LRRC4C	1.95411e-08	-1.63921	0.227	0.386	0.000715225
CACNA2D1	3.1002e-08	-0.89953	0.416	0.578	0.0011347
RUNX1T1	3.72417e-08	-1.1894	0.298	0.45	0.00136308
KCNQ1OT1	4.11691e-08	-0.861737	0.584	0.686	0.00150683
NRXN1	5.68091e-08	-1.30836	0.412	0.553	0.00207927
SHANK2	6.1442e-08	-1.15316	0.244	0.407	0.00224884
ZNF804A	8.13907e-08	-1.27707	0.16	0.324	0.00297898
EPHA5	1.02936e-07	-1.48701	0.235	0.391	0.00376754
ADAMTS9-AS2	1.40498e-07	-1.09229	0.361	0.497	0.00514239
FAM155A	3.12632e-07	-1.30828	0.361	0.488	0.0114426
CTIF	3.2824e-07	-1.42488	0.206	0.354	0.0120139
MEG8	4.69793e-07	-1.99436	0.126	0.268	0.0171949
DYNC1I1	5.75953e-07	-0.872598	0.324	0.478	0.0210805
SIPA1L3	6.12248e-07	-1.05295	0.261	0.408	0.0224089
SGIP1	6.46413e-07	-1.74311	0.113	0.248	0.0236593
ST6GALNAC3	9.26243e-07	-0.85483	0.471	0.591	0.0339014
CORO1C	1.03009e-06	-0.843082	0.441	0.541	0.0377023

### Sheet: d70_ONECUT2 KO
	p_val	avg_log2FC	pct.1	pct.2	p_val_adj
SIX3	2.30361e-18	1.70616	0.478	0.152	8.43144e-14
VIM	9.23657e-17	0.857552	1	0.888	3.38068e-12
FAM107A	9.45342e-17	1.4942	0.696	0.312	3.46005e-12
PTGDS	8.70523e-16	1.20485	0.978	0.682	3.1862e-11
TESC	9.52401e-15	1.3141	0.761	0.414	3.48588e-10
C12orf75	1.87169e-14	1.07641	0.902	0.646	6.85057e-10
WLS	3.40626e-14	0.915972	0.978	0.813	1.24672e-09
HLA-E	3.89331e-13	1.05687	0.87	0.558	1.42499e-08
SOX2	1.42463e-12	0.758969	0.989	0.716	5.21427e-08
ZIC1	2.65839e-12	1.02861	0.772	0.439	9.72998e-08
RSPO3	3.31726e-12	1.43671	0.511	0.217	1.21415e-07
PTPRZ1	1.52145e-11	0.765916	0.87	0.542	5.56865e-07
SOX9	1.68734e-11	0.908269	0.859	0.556	6.17582e-07
S100A10	1.90407e-11	0.717673	0.946	0.636	6.96909e-07
CTSB	2.22057e-11	0.71259	0.967	0.856	8.12752e-07
PIFO	4.68829e-11	0.790479	0.826	0.456	1.71596e-06
ZFP36L1	4.84597e-11	0.67995	0.967	0.643	1.77367e-06
CLU	7.91259e-11	0.651573	0.978	0.854	2.89609e-06
CSRP2	1.71467e-10	0.778666	0.87	0.661	6.27588e-06
LRP2	2.24579e-10	1.80745	0.446	0.204	8.21982e-06
PLTP	2.50274e-10	0.701647	0.967	0.772	9.16029e-06
PITPNC1	3.771e-10	0.676352	0.913	0.745	1.38022e-05
SDC2	3.85201e-10	0.838559	0.87	0.691	1.40987e-05
AAMDC	5.11891e-10	0.806831	0.848	0.587	1.87357e-05
NTRK2	5.36815e-10	0.713163	0.967	0.785	1.9648e-05
TMEM123	5.72914e-10	0.95187	0.793	0.581	2.09692e-05
ARMC3	7.71472e-10	1.19171	0.641	0.37	2.82367e-05
METRN	1.02877e-09	0.794182	0.957	0.722	3.7654e-05
SORCS2	1.076e-09	1.33844	0.63	0.396	3.93828e-05
ODF3B	1.47369e-09	1.4006	0.533	0.272	5.39384e-05
NTNG2	2.38886e-09	1.60803	0.489	0.26	8.74346e-05
PLEKHB1	2.39975e-09	1.40268	0.478	0.242	8.78333e-05
FEZF1-AS1	2.54296e-09	1.54601	0.5	0.262	9.30749e-05
PSAT1	3.43792e-09	0.853654	0.837	0.558	0.000125831
DLK1	3.74409e-09	1.69533	0.652	0.453	0.000137037
TP53I13	4.07835e-09	0.793274	0.891	0.705	0.000149272
NPTX2	4.87926e-09	1.10529	0.728	0.54	0.000178586
PTN	5.12277e-09	0.866451	0.826	0.572	0.000187499
EZR	5.32567e-09	0.937307	0.793	0.574	0.000194925
TPBG	6.7944e-09	0.69901	0.859	0.59	0.000248682
DOK5	1.13862e-08	0.836841	0.75	0.522	0.000416746
SLC1A3	1.16073e-08	0.846929	0.62	0.357	0.000424837
CD99	1.34247e-08	0.585091	1	0.778	0.000491357
VCAM1	2.14392e-08	1.23513	0.478	0.245	0.000784695
WNT7A	2.58932e-08	1.18673	0.424	0.198	0.000947716
RSPH1	3.02179e-08	1.03955	0.674	0.444	0.001106
GPM6B	3.13383e-08	0.609578	0.924	0.814	0.00114701
CNN3	3.73922e-08	0.619074	0.891	0.787	0.00136859
PAX6	4.60004e-08	1.15181	0.435	0.219	0.00168366
TRIL	5.19497e-08	1.46727	0.391	0.192	0.00190141
CDH2	5.6686e-08	0.669214	0.902	0.776	0.00207476
GATM	1.0284e-07	1.1165	0.467	0.247	0.00376406
DNPH1	1.05103e-07	0.695927	0.837	0.677	0.00384687
PGM5	1.19183e-07	1.98543	0.152	0.041	0.00436222
ZIC4	1.27969e-07	1.83451	0.283	0.115	0.00468378
GLIS3	1.52005e-07	0.670041	0.793	0.569	0.00556355
MYO10	1.61078e-07	0.849376	0.685	0.465	0.00589563
SLCO1C1	1.66288e-07	0.900757	0.63	0.365	0.00608631
SPARC	1.74927e-07	0.617918	0.935	0.685	0.00640251
TTYH1	1.84798e-07	0.619748	0.859	0.676	0.0067638
F3	1.95253e-07	1.20664	0.522	0.282	0.00714645
PPP1R42	1.99284e-07	1.31591	0.478	0.262	0.00729398
NR2F1-AS1	2.07162e-07	0.906694	0.717	0.546	0.00758235
PLPP3	2.46627e-07	0.902152	0.533	0.296	0.00902679
CFAP43	2.85562e-07	0.995376	0.63	0.414	0.0104518
MFGE8	3.84166e-07	0.891636	0.565	0.328	0.0140609
EFCAB1	4.03313e-07	1.04113	0.522	0.3	0.0147617
NME4	4.35208e-07	0.6395	0.88	0.692	0.0159291
UBXN11	4.69556e-07	0.888193	0.707	0.503	0.0171862
CIAO2A	4.92261e-07	0.789108	0.761	0.625	0.0180172
BMP7	6.15269e-07	0.769154	0.793	0.602	0.0225195
SAT1	7.24847e-07	0.515657	0.924	0.764	0.0265301
KCNG1	7.31451e-07	1.31727	0.467	0.265	0.0267718
FSTL1	1.09082e-06	0.778718	0.739	0.571	0.0399251
NELL2	1.19025e-06	0.911494	0.565	0.355	0.0435645
FBLN7	1.32901e-06	1.25271	0.467	0.264	0.0486433
GAP43	1.50968e-13	-4.96248	0.087	0.476	5.5256e-09
SYP	1.40086e-12	-3.37022	0.12	0.487	5.12729e-08
NRXN1	4.77623e-12	-2.94431	0.13	0.484	1.74815e-07
INA	6.41431e-12	-4.63984	0.076	0.426	2.3477e-07
CD24	2.61675e-11	-1.69919	0.533	0.76	9.57758e-07
GDAP1L1	3.01807e-11	-3.68041	0.065	0.408	1.10464e-06
GNG3	3.20686e-11	-4.63594	0.033	0.375	1.17374e-06
CAMK2N1	3.98564e-11	-1.90028	0.446	0.719	1.45878e-06
NCAM1	4.13193e-11	-1.68231	0.478	0.734	1.51233e-06
MAPT	4.95629e-11	-3.21612	0.217	0.533	1.81405e-06
NSG2	6.76904e-11	-6.12997	0.022	0.353	2.47754e-06
SNRPN	1.22834e-10	-1.01742	0.717	0.878	4.49583e-06
G3BP2	3.85518e-10	-1.06923	0.576	0.826	1.41104e-05
VGF	3.87067e-10	-6.43168	0.033	0.347	1.4167e-05
CHGA	4.70131e-10	-5.68487	0.022	0.333	1.72073e-05
DSTN	5.60591e-10	-0.956072	0.739	0.872	2.05182e-05
ATP1A3	6.37057e-10	-4.24213	0.076	0.382	2.33169e-05
YWHAG	7.92375e-10	-1.39881	0.413	0.698	2.90017e-05
TUBB4A	9.18354e-10	-3.59489	0.087	0.395	3.36127e-05
PTPRN	9.65086e-10	-2.72522	0.12	0.436	3.53231e-05
TSPAN13	1.10467e-09	-2.12337	0.261	0.557	4.0432e-05
HPRT1	1.69377e-09	-2.26547	0.12	0.441	6.19938e-05
CRMP1	1.75278e-09	-1.752	0.457	0.722	6.41536e-05
DLL3	1.94898e-09	-2.01401	0.076	0.403	7.13346e-05
RAB3C	2.00436e-09	-3.72835	0.054	0.353	7.33617e-05
DCX	2.05051e-09	-4.29931	0.033	0.33	7.50506e-05
FOXA2	2.69917e-09	-1.8803	0.152	0.487	9.87923e-05
STMN2	2.83479e-09	-5.51423	0.13	0.415	0.000103756
SNAP25	3.13271e-09	-2.57855	0.141	0.441	0.00011466
CHGB	3.21703e-09	-2.16821	0.272	0.603	0.000117747
CELF4	3.44728e-09	-2.6595	0.13	0.438	0.000126174
PKIA	3.67401e-09	-2.80448	0.152	0.452	0.000134473
MLLT11	3.79483e-09	-1.82014	0.641	0.826	0.000138895
GNG2	3.81357e-09	-1.95184	0.304	0.582	0.00013958
MAPRE2	4.23958e-09	-1.84271	0.185	0.502	0.000155173
KIDINS220	4.45474e-09	-1.61469	0.293	0.603	0.000163048
TLCD3B	4.77615e-09	-3.46698	0.033	0.326	0.000174812
SCG2	4.97428e-09	-3.9759	0.163	0.448	0.000182064
PLPPR2	5.65864e-09	-1.71375	0.239	0.534	0.000207112
TIMP1	5.80271e-09	-1.85684	0.25	0.548	0.000212385
YWHAH	5.90765e-09	-1.22555	0.783	0.901	0.000216226
YWHAB	7.7242e-09	-1.1522	0.663	0.832	0.000282714
HERC1	8.67295e-09	-1.73364	0.13	0.431	0.000317438
THY1	1.09173e-08	-5.40156	0	0.27	0.000399586
MTSS1	1.5218e-08	-2.66535	0.065	0.352	0.000556995
ATXN7L3B	1.63604e-08	-1.11264	0.446	0.715	0.000598806
RAB6A	1.659e-08	-0.801142	0.62	0.817	0.00060721
CELF5	1.74136e-08	-4.19235	0.022	0.291	0.000637357
PRKAR2B	1.82049e-08	-2.62645	0.163	0.438	0.000666316
CNRIP1	2.08975e-08	-1.74858	0.185	0.483	0.000764871
CSRNP3	2.41148e-08	-2.19665	0.185	0.461	0.000882626
SRRM4	3.24901e-08	-3.16822	0.011	0.277	0.00118917
NSG1	3.32609e-08	-2.61669	0.261	0.512	0.00121738
ACHE	3.6694e-08	-3.34219	0.054	0.328	0.00134304
STMN4	3.78856e-08	-3.35578	0.109	0.377	0.00138665
RAB3A	4.06225e-08	-1.99499	0.359	0.597	0.00148682
NRG1	4.08154e-08	-4.07101	0.054	0.324	0.00149388
CELF3	4.93428e-08	-2.95983	0.043	0.308	0.001806
EEF1A2	5.18204e-08	-1.06636	0.554	0.767	0.00189668
SEZ6L	5.27796e-08	-2.06795	0.076	0.347	0.00193179
SYT13	5.53555e-08	-3.60275	0.022	0.281	0.00202607
ELAVL2	7.94124e-08	-2.56266	0.065	0.34	0.00290657
BLCAP	8.31309e-08	-1.28882	0.511	0.725	0.00304267
SCN3B	9.36936e-08	-3.38977	0.043	0.3	0.00342928
SYT4	9.58371e-08	-2.53748	0.207	0.468	0.00350773
ANKS1B	1.00591e-07	-2.46662	0.12	0.389	0.00368174
PTPRN2	1.18571e-07	-1.41506	0.293	0.58	0.00433983
ACTL6B	1.48064e-07	-3.7077	0.022	0.268	0.00541929
KIFAP3	1.91971e-07	-1.17279	0.5	0.707	0.00702632
RTN1	2.03557e-07	-1.98331	0.674	0.81	0.0074504
DSCAM	2.10972e-07	-3.48745	0.043	0.29	0.00772178
CDKN2D	2.16054e-07	-2.16	0.272	0.508	0.00790781
NAV1	2.37666e-07	-2.83756	0.033	0.281	0.00869881
DPYSL5	2.74409e-07	-2.03313	0.163	0.42	0.0100437
BEX5	2.79585e-07	-2.77237	0.065	0.314	0.0102331
TPST1	2.96331e-07	-1.23051	0.391	0.63	0.010846
SYT5	3.17916e-07	-2.59136	0.13	0.373	0.011636
AUXG01000058.1	3.84572e-07	-2.1369	0.283	0.519	0.0140757
MARCH1	3.91149e-07	-2.09271	0.196	0.439	0.0143164
CACNA2D1	3.97856e-07	-2.84401	0.065	0.313	0.0145619
TTC9B	3.98588e-07	-4.33065	0.022	0.252	0.0145887
AGAP1	4.27829e-07	-1.23879	0.315	0.565	0.015659
ANK3	4.38905e-07	-2.67175	0.228	0.444	0.0160643
TSC22D1	4.98418e-07	-0.78701	0.761	0.912	0.0182426
C1QL1	5.27994e-07	-3.54512	0.054	0.291	0.0193251
KLC1	5.33026e-07	-1.28165	0.522	0.698	0.0195093
MYO5A	5.58693e-07	-1.41752	0.109	0.377	0.0204487
PHYHIPL	6.84128e-07	-2.59858	0.13	0.362	0.0250398
SNCA	6.92256e-07	-3.87847	0.033	0.261	0.0253373
CAMK2N2	6.93897e-07	-2.13484	0.152	0.394	0.0253973
DNAJC6	6.94584e-07	-2.56042	0.087	0.327	0.0254225
SEMA6D	7.18824e-07	-2.19134	0.12	0.364	0.0263097
RGS7	7.31312e-07	-3.61469	0.043	0.271	0.0267667
RUSC2	7.48213e-07	-2.35276	0.022	0.256	0.0273853
NAV3	7.51989e-07	-1.65912	0.25	0.502	0.0275236
SAMD5	7.52044e-07	-3.01471	0.033	0.264	0.0275256
MAML3	7.59083e-07	-1.27885	0.228	0.492	0.0277832
SLC38A1	7.74269e-07	-2.1177	0.109	0.358	0.028339
TSPYL4	7.96216e-07	-1.34569	0.239	0.511	0.0291423
NTM	8.59424e-07	-3.24393	0.033	0.262	0.0314558
GRIA2	8.94561e-07	-2.98224	0.076	0.308	0.0327418
AC092691.1	9.35274e-07	-2.40763	0.141	0.382	0.034232
L1CAM	9.38818e-07	-2.09898	0.087	0.336	0.0343617
AARSD1	9.67038e-07	-1.41037	0.163	0.433	0.0353946
MYT1L	9.94896e-07	-3.39579	0.022	0.245	0.0364142
TH	1.0108e-06	-6.27591	0	0.21	0.0369962
NANOS1	1.02254e-06	-1.73391	0.098	0.361	0.037426
SCG3	1.03534e-06	-1.46901	0.413	0.604	0.0378944
DUSP4	1.05723e-06	-1.77358	0.13	0.385	0.0386957
MYCBP2	1.20317e-06	-1.15131	0.326	0.575	0.0440371
SNCB	1.24047e-06	-2.70319	0.065	0.296	0.0454026
NEGR1	1.27333e-06	-2.69273	0.076	0.313	0.0466053
NLN	1.31428e-06	-1.95765	0.12	0.364	0.0481038
SGIP1	1.32007e-06	-2.37683	0.098	0.331	0.048316
FXYD7	1.33279e-06	-4.3656	0.011	0.223	0.0487814
SYNGR3	1.35385e-06	-1.4703	0.185	0.449	0.0495524
