## Supplementary Table for "Multi-omic human neural organoid cell atlas of the posterior brain": Supplementary Table 7.xlsx

### Sheet: Лист1
	Time, days	1.3	5	2012-10-08	15-35 every 2 days (shaker)	36	N to sequence
Name	Condition	Morphogens
Qian Control	1	LDN, 100 nM			TGFb	Harvest	4
		SB, 10uM			cAMP
		SHH 100ng/mL ,PM 2 µM			BDNF
		FGF-8, 100 ng/ml			GDNF
			CHIR, 3uM
Qian no CHIR	2	LDN, 100 nM			TGFb	Harvest	0
		SB, 10uM			cAMP
		SHH 100ng/mL ,PM 2 µM			BDNF
		FGF-8, 100 ng/ml			GDNF
Qian CHIR->insulin	3	LDN, 100 nM			TGFb	Harvest	0
		SB, 10uM			cAMP
		SHH 100ng/mL ,PM 2 µM			BDNF
		FGF-8, 100 ng/ml			GDNF
			Insulin, 7ug/mL
Qian medium CHIR	4	LDN, 100 nM			TGFb	Harvest	0
		SB, 10uM			cAMP
		SHH 100ng/mL ,PM 2 µM			BDNF
		FGF-8, 100 ng/ml			GDNF
			CHIR, 0.8uM
Qian low CHIR	5	LDN, 100 nM			TGFb	Harvest	0
		SB, 10uM			cAMP
		SHH 100ng/mL ,PM 2 µM			BDNF
		FGF-8, 100 ng/ml			GDNF
			CHIR, 0.2uM
Qian BMP4 low	6	LDN, 100 nM		BMP4, 1nM	TGFb	Harvest	3
		SB, 10uM			cAMP
		SHH 100ng/mL ,PM 2 µM			BDNF
		FGF-8, 100 ng/ml			GDNF
			CHIR, 3uM
Qian BMP4 medium	7	LDN, 100 nM		BMP4, 5nM	TGFb	Harvest	3
		SB, 10uM			cAMP
		SHH 100ng/mL ,PM 2 µM			BDNF
		FGF-8, 100 ng/ml			GDNF
			CHIR, 3uM
Qian LDN BMP4 high	8	LDN, 100 nM		BMP4, 15nM	TGFb	Harvest	2
		SB, 10uM			cAMP
		SHH 100ng/mL ,PM 2 µM			BDNF
		FGF-8, 100 ng/ml			GDNF
			CHIR, 3uM
Qian LDN BMP4 medium no SHH	9	LDN, 100 nM		BMP4, 5nM	TGFb	Harvest	2
		SB, 10uM			cAMP
					BDNF
		FGF-8, 100 ng/ml			GDNF
			CHIR, 3uM
Qian RA low	10	LDN, 100 nM			TGFb	Harvest	2
		SB, 10uM			cAMP
		SHH 100ng/mL ,PM 2 µM			BDNF
		FGF-8, 100 ng/ml			GDNF
				RA, 200nM
			CHIR, 3uM
Qian RA high	11	LDN, 100 nM			TGFb	Harvest	3
		SB, 10uM			cAMP
		SHH 100ng/mL ,PM 2 µM			BDNF
		FGF-8, 100 ng/ml			GDNF
				RA, 500nM
			CHIR, 3uM
Qian BMP4 and RA low	12	LDN, 100 nM		BMP4, 5nM	TGFb	Harvest	3
		SB, 10uM			cAMP
		SHH 100ng/mL ,PM 2 µM			BDNF
		FGF-8, 100 ng/ml			GDNF
				RA, 200nM
			CHIR, 3uM
Qian BMP4 and RA high	13	LDN, 100 nM		BMP4, 5nM	TGFb	Harvest	3
		SB, 10uM			cAMP
		SHH 100ng/mL ,PM 2 µM			BDNF
		FGF-8, 100 ng/ml			GDNF
				RA, 500nM
			CHIR, 3uM
Qian no SHH	14	LDN, 100 nM			TGFb	Harvest	2
		SB, 10uM			cAMP
					BDNF
		FGF-8, 100 ng/ml			GDNF
			CHIR, 3uM
Qian SHH low	15	LDN, 100 nM			TGFb	Harvest	2
		SB, 10uM			cAMP
		SHH 20ng/mL ,PM 0.4 µM	SHH 20ng/mL ,PM 0.4 µM		BDNF
		FGF-8, 100 ng/ml			GDNF
			CHIR, 3uM
Qian R-spondin 2	16	LDN, 100 nM			TGFb	Harvest	2
		SB, 10uM			cAMP
		SHH 100ng/mL ,PM 2 µM			BDNF
		FGF-8, 100 ng/ml		R-spondin 2, 1ug/mL	GDNF
			CHIR, 3uM
Qian R-spondin 3	17	LDN, 100 nM			TGFb	Harvest	3
		SB, 10uM			cAMP
		SHH 100ng/mL ,PM 2 µM			BDNF
		FGF-8, 100 ng/ml		R-spondin 3, 1ug/mL	GDNF
			CHIR, 3uM
Qian R-spondin 2, noCHIR	18	LDN, 100 nM			TGFb	Harvest	0
		SB, 10uM			cAMP
		SHH 100ng/mL ,PM 2 µM			BDNF
		FGF-8, 100 ng/ml		R-spondin 2, 1ug/mL	GDNF
Qian R-spondin 3, no CHIR	19	LDN, 100 nM			TGFb	Harvest	0
		SB, 10uM			cAMP
		SHH 100ng/mL ,PM 2 µM			BDNF
		FGF-8, 100 ng/ml		Rspondin3, 1ug/mL	GDNF
Qian FGF8 low long	20	LDN, 100 nM			TGFb	Harvest	2
		SB, 10uM			cAMP
		SHH 100ng/mL ,PM 2 µM			BDNF
		FGF-8, 100 ng/ml			GDNF
			CHIR, 3uM
Qian FGF8 high long	21	LDN, 100 nM			TGFb	Harvest	2
		SB, 10uM			cAMP
		SHH 100ng/mL ,PM 2 µM			BDNF
		FGF-8, 100 ng/ml		FGF-8, 250 ng/ml	GDNF
			CHIR, 3uM
Qian FGF2 low early	22	LDN, 100 nM			TGFb	Harvest	2
		SB, 10uM			cAMP
		SHH 100ng/mL ,PM 2 µM			BDNF
		FGF-2, 100 ng/ml	FGF-2, 100 ng/ml		GDNF
			CHIR, 3uM
Qian FGF17 low early	23	LDN, 100 nM			TGFb	Harvest	2
		SB, 10uM			cAMP
		SHH 100ng/mL ,PM 2 µM			BDNF
		FGF-17, 100 ng/ml	FGF-17, 100 ng/ml		GDNF
			CHIR, 3uM
Qian FGF2 low long	24	LDN, 100 nM			TGFb	Harvest	2
		SB, 10uM			cAMP
		SHH 100ng/mL ,PM 2 µM			BDNF
		FGF-8, 100 ng/ml		FGF-2, 100 ng/ml	GDNF
			CHIR, 3uM
Qian FGF2 high	25	LDN, 100 nM			TGFb	Harvest	2
		SB, 10uM			cAMP
		SHH 100ng/mL ,PM 2 µM			BDNF
		FGF-8, 100 ng/ml		FGF-2, 250 ng/ml	GDNF
			CHIR, 3uM
Qian FGF17 low	26	LDN, 100 nM			TGFb	Harvest	2
		SB, 10uM			cAMP
		SHH 100ng/mL ,PM 2 µM			BDNF
		FGF-8, 100 ng/ml		FGF-17, 100 ng/ml	GDNF
			CHIR, 3uM
Qian FGF17 high	27	LDN, 100 nM			TGFb	Harvest	2
		SB, 10uM			cAMP
		SHH 100ng/mL ,PM 2 µM			BDNF
		FGF-8, 100 ng/ml		FGF-17, 250 ng/ml	GDNF
			CHIR, 3uM
Qian RA low FGF8 high	28	LDN, 100 nM			TGFb	Harvest	2
		SB, 10uM			cAMP
		SHH 100ng/mL ,PM 2 µM			BDNF
		FGF-8, 100 ng/ml		FGF-8, 250 ng/ml	GDNF
				RA, 200nM
			CHIR, 3uM
Qian RA high FGF8 high	29	LDN, 100 nM			TGFb	Harvest	2
		SB, 10uM			cAMP
		SHH 100ng/mL ,PM 2 µM			BDNF
		FGF-8, 100 ng/ml		FGF-8, 250 ng/ml	GDNF
				RA, 500nM
			CHIR, 3uM
Qian RA low FGF8 low	30	LDN, 100 nM			TGFb	Harvest	2
		SB, 10uM			cAMP
		SHH 100ng/mL ,PM 2 µM			BDNF
		FGF-8, 100 ng/ml		FGF-8, 100 ng/ml	GDNF
				RA, 200nM
			CHIR, 3uM
Qian RA high FGF8 low	31	LDN, 100 nM			TGFb	Harvest	2
		SB, 10uM			cAMP
		SHH 100ng/mL ,PM 2 µM			BDNF
		FGF-8, 100 ng/ml		FGF-8, 100 ng/ml	GDNF
				RA, 500nM
			CHIR, 3uM
Qian FGF2 low, RA low	32	LDN, 100 nM			TGFb	Harvest	2
		SB, 10uM			cAMP
		SHH 100ng/mL ,PM 2 µM			BDNF
		FGF-8, 100 ng/ml		FGF-2, 100 ng/ml	GDNF
				RA, 200nM
			CHIR, 3uM
Qian FGF2 high, RA high	33	LDN, 100 nM			TGFb	Harvest	2
		SB, 10uM			cAMP
		SHH 100ng/mL ,PM 2 µM			BDNF
		FGF-8, 100 ng/ml		FGF-2, 250 ng/ml	GDNF
				RA, 500nM
			CHIR, 3uM
Qian FGF2 low, RA high	34	LDN, 100 nM			TGFb	Harvest	2
		SB, 10uM			cAMP
		SHH 100ng/mL ,PM 2 µM			BDNF
		FGF-8, 100 ng/ml		FGF-2, 100 ng/ml	GDNF
				RA, 500nM
			CHIR, 3uM
Qian FGF2 high, RA low	35	LDN, 100 nM			TGFb	Harvest	2
		SB, 10uM			cAMP
		SHH 100ng/mL ,PM 2 µM			BDNF
		FGF-8, 100 ng/ml		FGF-2, 250 ng/ml	GDNF
				RA, 200nM
			CHIR, 3uM
Qian FGF17 low, RA low	36	LDN, 100 nM			TGFb	Harvest	2
		SB, 10uM			cAMP
		SHH 100ng/mL ,PM 2 µM			BDNF
		FGF-8, 100 ng/ml		FGF-17, 100 ng/ml	GDNF
				RA, 200nM
			CHIR, 3uM
Qian FGF17 high, RA high	37	LDN, 100 nM			TGFb	Harvest	2
		SB, 10uM			cAMP
		SHH 100ng/mL ,PM 2 µM			BDNF
		FGF-8, 100 ng/ml		FGF-17, 250 ng/ml	GDNF
				RA, 500nM
			CHIR, 3uM
Qian FGF17 low, RA high	38	LDN, 100 nM			TGFb	Harvest	2
		SB, 10uM			cAMP
		SHH 100ng/mL ,PM 2 µM			BDNF
		FGF-8, 100 ng/ml		FGF-17, 100 ng/ml	GDNF
				RA, 500nM
			CHIR, 3uM
Qian FGF17 high, RA low	39	LDN, 100 nM			TGFb	Harvest	2
		SB, 10uM			cAMP
		SHH 100ng/mL ,PM 2 µM			BDNF
		FGF-8, 100 ng/ml		FGF-17, 250 ng/ml	GDNF
				RA, 200nM
			CHIR, 3uM
Qian + FGF8, FGF19 for maturation	40	LDN, 100 nM			TGFb	Harvest	2
		SB, 10uM			cAMP
		SHH 100ng/mL ,PM 2 µM			BDNF
		FGF-8, 100 ng/ml			GDNF
			CHIR, 3uM		FGF-19, 100 ng/ml
Qian FGF2 low long , FGF19	41	LDN, 100 nM			TGFb	Harvest	2
		SB, 10uM			cAMP
		SHH 100ng/mL ,PM 2 µM			BDNF
		FGF-8, 100 ng/ml		FGF-2, 100 ng/ml	GDNF
			CHIR, 3uM		FGF-19, 100 ng/ml
Qian FGF17 low, FGF19	42	LDN, 100 nM			TGFb	Harvest	2
		SB, 10uM			cAMP
		SHH 100ng/mL ,PM 2 µM			BDNF
		FGF-8, 100 ng/ml		FGF-17, 100 ng/ml	GDNF
			CHIR, 3uM		FGF-19, 100 ng/ml
Qian + Cerebellum 1	43	LDN, 100 nM			TGFb	Harvest	2
		SB, 10uM			cAMP
		Insulin, 7ug/mL	Insulin, 7ug/mL	Insulin, 7ug/mL	BDNF
		FGF-8, 100 ng/ml			GDNF
			CHIR, 3uM		FGF-19, 100 ng/ml
Qian + Cerebellum 2	44	LDN, 100 nM			TGFb	Harvest	2
		SB, 10uM			cAMP
		Insulin, 7ug/mL	Insulin, 7ug/mL	Insulin, 7ug/mL	BDNF
		FGF-2, 100 ng/ml	FGF-2, 100 ng/ml	FGF-2, 100 ng/ml	GDNF
			CHIR, 3uM		FGF-19, 100 ng/ml
Qian + Cerebellum 3	45	LDN, 100 nM			TGFb	Harvest	3
		SB, 10uM			cAMP
		Insulin, 7ug/mL	Insulin, 7ug/mL	Insulin, 7ug/mL	BDNF
		FGF-17, 100 ng/ml	FGF-17, 100 ng/ml	FGF-17, 100 ng/ml	GDNF
			CHIR, 3uM		FGF-19, 100 ng/ml
Qian + Cerebellum 4	46	LDN, 100 nM			TGFb	Harvest	3
		SB, 10uM			cAMP
		Insulin, 7ug/mL	Insulin, 7ug/mL	Insulin, 7ug/mL	BDNF
		FGF-8, 100 ng/ml	FGF-8, 100 ng/ml	FGF-8, 100 ng/ml	GDNF
		FGF-2, 100 ng/ml	FGF-2, 100 ng/ml	FGF-2, 100 ng/ml
			CHIR, 3uM		FGF-19, 100 ng/ml
Qian + Cerebellum 5	47	LDN, 100 nM			TGFb	Harvest	3
		SB, 10uM			cAMP
		Insulin, 7ug/mL	Insulin, 7ug/mL	Insulin, 7ug/mL	BDNF
		FGF-2, 100 ng/ml	FGF-2, 100 ng/ml	FGF-2, 100 ng/ml	GDNF
		FGF-17, 100 ng/ml	FGF-17, 100 ng/ml	FGF-17, 100 ng/ml
			CHIR, 3uM		FGF-19, 100 ng/ml
Qian + Cerebellum 6	48	LDN, 100 nM			TGFb	Harvest	3
		SB, 10uM			cAMP
		Insulin, 7ug/mL	Insulin, 7ug/mL	Insulin, 7ug/mL	BDNF
		FGF-8, 100 ng/ml	FGF-8, 100 ng/ml	FGF-8, 100 ng/ml	GDNF
		FGF-17, 100 ng/ml	FGF-17, 100 ng/ml	FGF-17, 100 ng/ml
			CHIR, 3uM		FGF-19, 100 ng/ml
