## Supplementary Table for "Multi-omic human neural organoid cell atlas of the posterior brain": Supplementary Table 8.xlsx

### Sheet: Лист1
Condition	Cell type	Odds ratio	FDR
4	NPC_Hindbrain	0.0432219	0.01743389
4	NBL_Medulla	0.21866625	0.01743389
4	NPC_Medulla_V	0.22943936	0.03606685
4	Motor neuron_Hindbrain	0.36518196	0.03606685
4	Glutamatergic neuron (ETV1 high)_Cerebellum	0	0.04316798
4	NPC_Medulla_D	0	0.04316798
4	NBL_Midbrain	0.5596266	0.15896358
4	NPC_Cerebellum	0	0.15896358
4	NPC_Floor-plate	1.72424019	0.2166328
4	Glutamatergic neuron (RELN high)_Medulla	0.53364389	0.23185802
4	NBL_Spinal Cord	0	0.73915682
4	NPC_Spinal cord	0	0.73915682
4	Glycinergic neuron (PAX2 high)_Medulla	1.23022323	0.7604057
4	NPC_Roof-plate	0	0.7604057
4	Glycinergic neuron (POU6F2 high)_Medulla	0.80252658	0.7604057
4	Dopaminergic neuron_Midbrain	1.1274839	0.7604057
4	NPC_Midbrain_V	0.93421873	0.95042626
4	Melanocyte_NS	0.29609405	0.95042626
4	Glutamatergic neuron (LHX9 high)_Cerebellum	0	0.95042626
4	Glutamatergic neuron_Midbrain	0	0.95042626
4	Glutamatergic neuron (GRIK1, LHX2 high)_Pons	0	0.95042626
4	NBL_Cerebellum	0	0.95042626
4	NPC_Midbrain_D	0	0.95978441
6	Glycinergic neuron (PAX2 high)_Medulla	0	1.54E-06
6	NPC_Medulla_V	0.00457537	8.64E-06
6	NBL_Medulla	0.0072353	8.64E-06
6	Neural Crest_NS	Inf	1.80E-05
6	Glycinergic neuron (POU6F2 high)_Medulla	0.00806155	2.94E-05
6	Glutamatergic neuron (RELN high)_Medulla	0.04046601	0.00010199
6	NPC_Roof-plate	100.856367	0.00017051
6	Motor neuron_Hindbrain	0.10151134	0.00040576
6	NPC_Hindbrain	0.01428084	0.00049055
6	NPC_Floor-plate	0.06999762	0.00049055
6	Glutamatergic neuron (GRIK1, LHX2 high)_Pons	52.8868302	0.00083617
6	Glutamatergic neuron (LHX9 high)_Cerebellum	111.399818	0.0010319
6	NBL_Cerebellum	47.8053552	0.00180001
6	NPC_Medulla_D	50.034401	0.00575898
6	Glutamatergic neuron_Midbrain	13.8207936	0.0253553
6	NPC_Cerebellum	4.03195869	0.04278495
6	Glutamatergic neuron (LHX1, LHX5 high)_Medulla	Inf	0.23653778
6	NPC_Spinal cord	67.121265	0.2729239
6	NBL_Spinal Cord	54.0603566	0.27898333
6	NPC_Midbrain_V	1.40264842	0.38761921
6	Glutamatergic neuron (ETV1 high)_Cerebellum	2.83636029	0.39808861
6	NPC_Midbrain_D	0.43178719	0.41301504
6	NBL_Midbrain	1.36185279	0.45021792
6	Melanocyte_NS	0.45163857	0.47390852
6	Dopaminergic neuron_Midbrain	1.00813783	0.98644245
7	Neural Crest_NS	Inf	2.46E-05
7	NPC_Hindbrain	0.01428449	2.72E-05
7	NBL_Medulla	0.00440412	4.68E-05
7	Glycinergic neuron (POU6F2 high)_Medulla	0	0.00012177
7	NPC_Medulla_V	0.00863163	0.00018911
7	NPC_Floor-plate	0.03032738	0.00030751
7	Motor neuron_Hindbrain	0.14608966	0.00030751
7	Glutamatergic neuron (RELN high)_Medulla	0.0675171	0.00063413
7	Glycinergic neuron (PAX2 high)_Medulla	0.04749047	0.00067359
7	NPC_Midbrain_V	3.56280556	0.00095169
7	NBL_Midbrain	2.77982412	0.00487969
7	Glutamatergic neuron_Midbrain	20.0018101	0.00487969
7	NPC_Roof-plate	7.38004334	0.01061321
7	Dopaminergic neuron_Midbrain	1.9143914	0.03927901
7	NPC_Midbrain_D	4.01503299	0.09274715
7	NBL_Cerebellum	1.28973974	0.34729079
7	Melanocyte_NS	0.17383976	0.34729079
7	Glutamatergic neuron (GRIK1, LHX2 high)_Pons	2.68729537	0.52421636
7	NPC_Cerebellum	0.373048	0.52421636
7	Glutamatergic neuron (ETV1 high)_Cerebellum	0.6876897	0.61478539
7	NPC_Medulla_D	1.2288847	0.7582184
7	Glutamatergic neuron (LHX9 high)_Cerebellum	0.54390204	0.7582184
7	NBL_Spinal Cord	0	0.82331047
7	NPC_Spinal cord	0	0.82331047
8	Neural Crest_NS	Inf	2.73E-07
8	NPC_Floor-plate	0	1.13E-06
8	Dopaminergic neuron_Midbrain	0	2.30E-06
8	Glutamatergic neuron_Midbrain	254.388639	3.12E-06
8	NPC_Midbrain_V	0	9.08E-06
8	NPC_Medulla_V	0	2.63E-05
8	Melanocyte_NS	87.688644	0.00015113
8	NBL_Midbrain	0	0.00024228
8	NBL_Medulla	0	0.00024643
8	Glycinergic neuron (PAX2 high)_Medulla	0	0.00028367
8	NPC_Hindbrain	0	0.00051233
8	Glutamatergic neuron (RELN high)_Medulla	0	0.00091802
8	Glycinergic neuron (POU6F2 high)_Medulla	0	0.00865143
8	NBL_Spinal Cord	0	0.00865143
8	NPC_Spinal cord	0	0.00865143
8	Glutamatergic neuron (ETV1 high)_Cerebellum	0	0.01138247
8	Motor neuron_Hindbrain	0.23557538	0.01267447
8	NPC_Roof-plate	1.37697734	0.03762361
8	NPC_Cerebellum	0	0.04421479
8	Glutamatergic neuron (LHX9 high)_Cerebellum	0	0.05665618
8	Glutamatergic neuron (GRIK1, LHX2 high)_Pons	0	0.05665618
8	NPC_Midbrain_D	0	0.08006046
8	NBL_Cerebellum	0	0.13169284
8	NPC_Medulla_D	1.87857189	0.47962521
9	NPC_Medulla_V	0.00203095	8.96E-05
9	Neural Crest_NS	Inf	8.96E-05
9	Glycinergic neuron (POU6F2 high)_Medulla	0	9.68E-05
9	NPC_Hindbrain	0.01071253	0.00050491
9	NBL_Medulla	0.01354909	0.00051204
9	Glutamatergic neuron (RELN high)_Medulla	0.06194042	0.00051204
9	NPC_Floor-plate	0.0201235	0.00244901
9	Motor neuron_Hindbrain	0.15551256	0.00250657
9	NPC_Midbrain_V	3.23240922	0.00372831
9	NBL_Midbrain	3.58282479	0.00385622
9	Dopaminergic neuron_Midbrain	2.02288687	0.011496
9	NPC_Roof-plate	10.7260262	0.01307349
9	Glutamatergic neuron_Midbrain	17.9588353	0.03004048
9	Glycinergic neuron (PAX2 high)_Medulla	0.13859563	0.04353832
9	Melanocyte_NS	0.06175903	0.23829953
9	NBL_Spinal Cord	0	0.33768576
9	NPC_Spinal cord	0	0.33768576
9	Glutamatergic neuron (LHX1, LHX5 high)_Medulla	Inf	0.33768576
9	NPC_Medulla_D	4.53429099	0.33768576
9	Glutamatergic neuron (ETV1 high)_Cerebellum	0.99334991	0.38779645
9	Glutamatergic neuron (LHX9 high)_Cerebellum	1.39875748	0.5594993
9	NBL_Cerebellum	2.84549219	0.55979438
9	NPC_Cerebellum	1.3893745	0.55979438
9	Glutamatergic neuron (GRIK1, LHX2 high)_Pons	3.82814246	0.56259682
9	NPC_Midbrain_D	3.25729534	0.57603949
10	Glycinergic neuron (PAX2 high)_Medulla	6.32717913	0.00228518
10	Glycinergic neuron (POU6F2 high)_Medulla	10.8495692	0.00228518
10	NBL_Midbrain	0.01960507	0.00228518
10	NPC_Floor-plate	0.04563769	0.00377377
10	Glutamatergic neuron (ETV1 high)_Cerebellum	0	0.00426927
10	Dopaminergic neuron_Midbrain	0.02712376	0.00444888
10	NPC_Medulla_V	3.52605551	0.00444888
10	Glutamatergic neuron (RELN high)_Medulla	4.53776078	0.00502846
10	NPC_Midbrain_V	0.08849296	0.0252666
10	NBL_Medulla	2.18876383	0.0252666
10	Glutamatergic neuron (LHX1, LHX5 high)_Medulla	Inf	0.08845575
10	NPC_Medulla_D	0.30587698	0.1877164
10	NPC_Cerebellum	0.11441781	0.1877164
10	Melanocyte_NS	2.70426474	0.31119482
10	NPC_Roof-plate	0	0.43810411
10	NBL_Spinal Cord	0	0.48491483
10	NPC_Spinal cord	0	0.48491483
10	NPC_Hindbrain	0.76725319	0.57461187
10	Glutamatergic neuron_Midbrain	1.35095199	0.6117677
10	NPC_Midbrain_D	0.63232221	0.65213226
10	Motor neuron_Hindbrain	1.12480733	0.68288371
10	NBL_Cerebellum	0	0.95795351
10	Glutamatergic neuron (LHX9 high)_Cerebellum	0	0.95795351
10	Glutamatergic neuron (GRIK1, LHX2 high)_Pons	0	0.95795351
11	Glycinergic neuron (PAX2 high)_Medulla	8.74865884	6.33E-05
11	Glycinergic neuron (POU6F2 high)_Medulla	11.0082684	6.33E-05
11	Dopaminergic neuron_Midbrain	0.0069035	6.74E-05
11	NBL_Midbrain	0.00865104	6.74E-05
11	Glutamatergic neuron (RELN high)_Medulla	5.41089633	0.00016376
11	NPC_Floor-plate	0.10106623	0.00019903
11	NPC_Midbrain_V	0.06917485	0.00049613
11	NBL_Medulla	2.48951048	0.00238786
11	NPC_Medulla_V	2.61444066	0.0025974
11	Glutamatergic neuron (ETV1 high)_Cerebellum	0.06551076	0.00272432
11	Motor neuron_Hindbrain	0.5215561	0.00760416
11	NPC_Roof-plate	0	0.03172927
11	NPC_Medulla_D	1.97342164	0.04430599
11	NPC_Cerebellum	0.19746475	0.20677114
11	Glutamatergic neuron (LHX1, LHX5 high)_Medulla	Inf	0.30371948
11	Neural Crest_NS	Inf	0.34476487
11	Glutamatergic neuron (LHX9 high)_Cerebellum	0	0.39185278
11	Glutamatergic neuron_Midbrain	0	0.39185278
11	NBL_Cerebellum	0	0.59319159
11	NBL_Spinal Cord	0	0.59319159
11	NPC_Spinal cord	0	0.59319159
11	Glutamatergic neuron (GRIK1, LHX2 high)_Pons	0.29386399	0.73873589
11	Melanocyte_NS	0.64923293	0.75728429
11	NPC_Midbrain_D	0.43340858	0.81940698
11	NPC_Hindbrain	1.05049629	0.85110316
12	Glutamatergic neuron (LHX1, LHX5 high)_Medulla	Inf	6.91E-07
12	NPC_Medulla_V	0.0031288	6.91E-07
12	NPC_Medulla_D	160.710788	6.91E-07
12	NPC_Floor-plate	0.01215687	4.73E-06
12	NBL_Medulla	0.01731711	4.73E-06
12	Glycinergic neuron (POU6F2 high)_Medulla	0.01376105	4.73E-06
12	Neural Crest_NS	Inf	7.71E-06
12	Glycinergic neuron (PAX2 high)_Medulla	0.02156294	3.78E-05
12	NPC_Hindbrain	0.02732271	6.79E-05
12	Glutamatergic neuron (GRIK1, LHX2 high)_Pons	36.7969741	0.00102262
12	Motor neuron_Hindbrain	0.27613144	0.00324099
12	Dopaminergic neuron_Midbrain	0.39225594	0.01810867
12	NBL_Cerebellum	5.01987842	0.04497962
12	NPC_Roof-plate	2.8038261	0.08659818
12	Glutamatergic neuron (ETV1 high)_Cerebellum	0.35330251	0.11554207
12	Melanocyte_NS	0.09442549	0.13191424
12	Glutamatergic neuron (LHX9 high)_Cerebellum	0	0.13191424
12	NPC_Midbrain_D	0	0.13191424
12	Glutamatergic neuron (RELN high)_Medulla	0.52532814	0.14929138
12	NBL_Spinal Cord	0.82239382	0.56729697
12	Glutamatergic neuron_Midbrain	0.85213422	0.56729697
12	NPC_Cerebellum	0.9284636	0.61955606
12	NBL_Midbrain	0.97024299	0.66025089
12	NPC_Spinal cord	3.48466258	0.82273338
12	NPC_Midbrain_V	1.09525991	0.93209564
13	Glutamatergic neuron (LHX1, LHX5 high)_Medulla	Inf	9.31E-06
13	NPC_Medulla_D	187.912796	1.36E-05
13	NPC_Medulla_V	0.00776175	1.80E-05
13	NBL_Medulla	0.0036576	1.80E-05
13	NPC_Floor-plate	0.00860995	3.21E-05
13	Glycinergic neuron (PAX2 high)_Medulla	0.00748283	8.47E-05
13	Neural Crest_NS	Inf	0.00026276
13	NPC_Hindbrain	0.0130134	0.00026281
13	Motor neuron_Hindbrain	0.17125713	0.00129178
13	Glycinergic neuron (POU6F2 high)_Medulla	0.06481752	0.00129178
13	Dopaminergic neuron_Midbrain	0.23031489	0.0048246
13	Glutamatergic neuron (GRIK1, LHX2 high)_Pons	110.647358	0.00771132
13	Melanocyte_NS	0	0.03423992
13	Glutamatergic neuron (ETV1 high)_Cerebellum	0.16624583	0.03423992
13	NPC_Roof-plate	3.6179255	0.07415518
13	Glutamatergic neuron (RELN high)_Medulla	0.45800278	0.11389125
13	NBL_Spinal Cord	0	0.11389125
13	NPC_Spinal cord	0	0.11389125
13	Glutamatergic neuron (LHX9 high)_Cerebellum	0	0.12256113
13	NBL_Cerebellum	10.2450146	0.12256113
13	NPC_Midbrain_D	0	0.1255444
13	NBL_Midbrain	0.66075512	0.22292899
13	NPC_Midbrain_V	0.78102311	0.42797549
13	Glutamatergic neuron_Midbrain	0.65770655	0.57625146
13	NPC_Cerebellum	0.97598192	0.57625146
14	Dopaminergic neuron_Midbrain	0	1.24E-06
14	NPC_Floor-plate	0	1.95E-06
14	NBL_Midbrain	0	2.53E-06
14	NPC_Midbrain_V	0.00153883	2.53E-06
14	NPC_Medulla_V	0.0021596	4.14E-06
14	NPC_Hindbrain	0	5.59E-06
14	Glycinergic neuron (POU6F2 high)_Medulla	0	9.04E-06
14	Glutamatergic neuron (LHX1, LHX5 high)_Medulla	Inf	0.00026861
14	Glutamatergic neuron_Midbrain	175.919418	0.00043996
14	NPC_Medulla_D	8.98049602	0.00055047
14	Glutamatergic neuron (LHX9 high)_Cerebellum	131.49167	0.00055047
14	NPC_Midbrain_D	112.997041	0.00081796
14	Glutamatergic neuron (ETV1 high)_Cerebellum	15.175925	0.00086278
14	Glutamatergic neuron (GRIK1, LHX2 high)_Pons	63.4330006	0.00101661
14	NBL_Medulla	0.11331537	0.00101661
14	Glutamatergic neuron (RELN high)_Medulla	0.09034305	0.00143744
14	NBL_Cerebellum	66.3404936	0.00209627
14	NPC_Roof-plate	15.0702902	0.00239811
14	NPC_Cerebellum	13.8030161	0.00358207
14	Motor neuron_Hindbrain	0.30658258	0.00438232
14	Neural Crest_NS	Inf	0.04082524
14	NPC_Spinal cord	8.50650086	0.04183929
14	NBL_Spinal Cord	4.6101594	0.10276157
14	Melanocyte_NS	0.04974003	0.12635826
14	Glycinergic neuron (PAX2 high)_Medulla	1.65737948	0.574227
15	Motor neuron_Hindbrain	0.53649116	0.25637922
15	Glutamatergic neuron (RELN high)_Medulla	0.45744182	0.25637922
15	NPC_Floor-plate	0.50091828	0.25637922
15	Dopaminergic neuron_Midbrain	1.60751084	0.25637922
15	NPC_Spinal cord	13.0882778	0.29538736
15	NPC_Cerebellum	3.84201536	0.30052194
15	Melanocyte_NS	0.02502838	0.45829087
15	Glycinergic neuron (POU6F2 high)_Medulla	0.62986076	0.47188915
15	Glutamatergic neuron (ETV1 high)_Cerebellum	2.10242825	0.48723482
15	Glutamatergic neuron_Midbrain	22.345041	0.82870145
15	NPC_Midbrain_D	16.9226251	0.82870145
15	NBL_Medulla	0.85008909	0.84692113
15	Glutamatergic neuron (GRIK1, LHX2 high)_Pons	0	0.86725908
15	Glycinergic neuron (PAX2 high)_Medulla	1.13871127	0.86725908
15	NBL_Cerebellum	1.61271102	0.86725908
15	NPC_Medulla_D	1.21223178	0.86725908
15	NBL_Midbrain	0.95951082	0.86725908
15	NPC_Midbrain_V	1.11303622	0.86725908
15	Glutamatergic neuron (LHX9 high)_Cerebellum	1.86208675	0.86725908
15	NBL_Spinal Cord	0	0.86725908
15	NPC_Hindbrain	0.96546943	0.86725908
15	NPC_Roof-plate	1.50961567	0.86725908
15	NPC_Medulla_V	1.02811318	0.86725908
16	NBL_Midbrain	0.16379998	0.00556192
16	Glutamatergic neuron (LHX1, LHX5 high)_Medulla	Inf	0.01132128
16	Dopaminergic neuron_Midbrain	0.32391204	0.01132128
16	NPC_Spinal cord	20.2651967	0.0133835
16	NPC_Cerebellum	13.6178079	0.02111665
16	NPC_Floor-plate	0.30342954	0.02111665
16	NPC_Midbrain_V	0.4261763	0.02111665
16	NPC_Midbrain_D	10.7085801	0.03563322
16	NBL_Cerebellum	13.1142555	0.03563322
16	Glutamatergic neuron (ETV1 high)_Cerebellum	4.0933674	0.03563322
16	NPC_Medulla_V	2.03305277	0.03995922
16	Glycinergic neuron (PAX2 high)_Medulla	1.83320507	0.05357884
16	Glutamatergic neuron (LHX9 high)_Cerebellum	6.05669068	0.06217348
16	NBL_Medulla	1.59855092	0.06976217
16	NBL_Spinal Cord	5.06629917	0.08003974
16	Melanocyte_NS	0.04228362	0.21129132
16	Glutamatergic neuron_Midbrain	2.61564638	0.30513482
16	NPC_Roof-plate	1.6367435	0.30513482
16	NPC_Medulla_D	2.55541259	0.42067668
16	NPC_Hindbrain	0.79983888	0.54146272
16	Glycinergic neuron (POU6F2 high)_Medulla	1.11725993	0.7482262
16	Glutamatergic neuron (RELN high)_Medulla	0.93571995	0.82884258
16	Motor neuron_Hindbrain	1.05037518	0.8838664
16	Glutamatergic neuron (GRIK1, LHX2 high)_Pons	0.54277696	0.96974104
17	Glutamatergic neuron (LHX1, LHX5 high)_Medulla	Inf	0.00704614
17	Motor neuron_Hindbrain	0.19642571	0.00704614
17	NBL_Cerebellum	34.5020438	0.00757587
17	NPC_Cerebellum	17.7064297	0.00774356
17	NPC_Floor-plate	0.27031659	0.00882181
17	Glutamatergic neuron (LHX9 high)_Cerebellum	16.6365886	0.0163135
17	Glutamatergic neuron (ETV1 high)_Cerebellum	5.07103936	0.0163189
17	NPC_Medulla_D	5.9844914	0.0163189
17	Melanocyte_NS	0.01336822	0.03166821
17	NPC_Spinal cord	19.6224078	0.03396789
17	Dopaminergic neuron_Midbrain	0.4009557	0.03396789
17	NPC_Roof-plate	5.61118266	0.03590588
17	NBL_Midbrain	0.44830885	0.04177827
17	Glutamatergic neuron (RELN high)_Medulla	0.35256826	0.04748533
17	NPC_Midbrain_D	9.95253849	0.0616895
17	NPC_Hindbrain	0.47230187	0.07140346
17	Glycinergic neuron (POU6F2 high)_Medulla	0.42491209	0.07140346
17	Glutamatergic neuron_Midbrain	5.3987487	0.13252429
17	Glutamatergic neuron (GRIK1, LHX2 high)_Pons	2.8758391	0.17836477
17	NPC_Midbrain_V	0.68850547	0.23748897
17	Glycinergic neuron (PAX2 high)_Medulla	1.49762049	0.44167132
17	NBL_Spinal Cord	5.15712484	0.73117833
17	NBL_Medulla	1.27616782	0.73117833
17	NPC_Medulla_V	1.38342517	0.85267467
20	NBL_Medulla	0.44923819	0.07390386
20	NPC_Medulla_V	0.57509993	0.2475446
20	Motor neuron_Hindbrain	0.69774656	0.2475446
20	Dopaminergic neuron_Midbrain	0.72786079	0.2475446
20	NPC_Hindbrain	0.32961158	0.2475446
20	NPC_Roof-plate	2.77649061	0.2475446
20	NPC_Medulla_D	1.70268309	0.2475446
20	Glycinergic neuron (PAX2 high)_Medulla	0.64956928	0.26037389
20	NPC_Spinal cord	85.2	0.31728525
20	NPC_Cerebellum	2.80444003	0.31728525
20	NPC_Floor-plate	1.46175379	0.31728525
20	NBL_Spinal Cord	2024-03-21	0.31728525
20	Glutamatergic neuron (RELN high)_Medulla	0.71056886	0.31728525
20	Glycinergic neuron (POU6F2 high)_Medulla	0.74063406	0.3744188
20	NPC_Midbrain_V	0.78238664	0.41553866
20	Glutamatergic neuron (ETV1 high)_Cerebellum	1.42980045	0.50044236
20	NBL_Cerebellum	4.96222222	0.50550102
20	Glutamatergic neuron (LHX9 high)_Cerebellum	3.12520227	0.58988338
20	NBL_Midbrain	0.89479859	0.61316636
20	Melanocyte_NS	0.38393529	0.61316636
20	Glutamatergic neuron_Midbrain	1.04173409	0.74994196
20	NPC_Midbrain_D	0	0.74994196
20	Glutamatergic neuron (GRIK1, LHX2 high)_Pons	0	0.77272763
21	NPC_Spinal cord	9.26660539	0.20442622
21	Dopaminergic neuron_Midbrain	0.42519307	0.20442622
21	Glutamatergic neuron_Midbrain	6.85853721	0.20442622
21	NPC_Cerebellum	4.60773698	0.21635089
21	NBL_Midbrain	0.55041951	0.21635089
21	NPC_Hindbrain	0.32076282	0.22714459
21	Glutamatergic neuron (ETV1 high)_Cerebellum	2.35876328	0.22714459
21	NPC_Roof-plate	2.48212667	0.22714459
21	Glutamatergic neuron (LHX9 high)_Cerebellum	2.26604195	0.4026849
21	NPC_Midbrain_D	7.32949825	0.4026849
21	NBL_Cerebellum	4.3655914	0.44181202
21	Glycinergic neuron (PAX2 high)_Medulla	1.32924969	0.52193962
21	Glycinergic neuron (POU6F2 high)_Medulla	1.11671127	0.52193962
21	NPC_Floor-plate	1.27324623	0.5346217
21	NBL_Spinal Cord	0	0.5346217
21	NPC_Midbrain_V	0.80012483	0.5346217
21	Motor neuron_Hindbrain	0.82872177	0.56043311
21	Glutamatergic neuron (GRIK1, LHX2 high)_Pons	0.7645568	0.56634798
21	NPC_Medulla_D	1.21539583	0.59698634
21	Glutamatergic neuron (RELN high)_Medulla	0.88482386	0.62523973
21	NPC_Medulla_V	0.87992293	0.69164585
21	NBL_Medulla	0.91525146	0.70841569
21	Melanocyte_NS	0.41386863	0.78974495
22	Glycinergic neuron (POU6F2 high)_Medulla	0.03230369	0.02107582
22	NPC_Floor-plate	0.30472301	0.23209052
22	NPC_Medulla_V	0.28277629	0.23209052
22	NPC_Hindbrain	0.27836619	0.23209052
22	NPC_Roof-plate	4.68319322	0.23209052
22	NBL_Medulla	0.39411427	0.2678934
22	Dopaminergic neuron_Midbrain	2.20542216	0.27843442
22	Glutamatergic neuron (RELN high)_Medulla	0.49475749	0.30775651
22	NBL_Cerebellum	2.1420133	0.32640194
22	Motor neuron_Hindbrain	0.5549877	0.34430079
22	Glycinergic neuron (PAX2 high)_Medulla	0.69125901	0.34430079
22	NPC_Midbrain_V	2.13154682	0.34430079
22	Glutamatergic neuron (LHX9 high)_Cerebellum	2.00410371	0.42251891
22	NPC_Medulla_D	0.4537609	0.4546687
22	Melanocyte_NS	0.19069633	0.4753597
22	NPC_Spinal cord	2.5108055	0.56169954
22	NBL_Spinal Cord	3.17384106	0.56925876
22	NBL_Midbrain	1.45047927	0.56925876
22	NPC_Midbrain_D	1.01066809	0.56925876
22	Glutamatergic neuron_Midbrain	2.32837917	0.60094337
22	NPC_Cerebellum	2.13767523	0.60094337
22	Glutamatergic neuron (ETV1 high)_Cerebellum	1.20412305	0.60094337
22	Glutamatergic neuron (GRIK1, LHX2 high)_Pons	0	0.60130549
23	NPC_Medulla_V	0.28231923	0.01988378
23	Glycinergic neuron (POU6F2 high)_Medulla	0.23334321	0.01988378
23	NBL_Medulla	0.41902292	0.02312402
23	NPC_Hindbrain	0.16430516	0.02404692
23	Dopaminergic neuron_Midbrain	1.67822487	0.03693221
23	Glutamatergic neuron (RELN high)_Medulla	0.57242493	0.18365573
23	NPC_Cerebellum	2.52880237	0.40197224
23	Glycinergic neuron (PAX2 high)_Medulla	0.64567862	0.40711167
23	NPC_Roof-plate	1.74882353	0.40711167
23	NBL_Cerebellum	1.62317045	0.40711167
23	Motor neuron_Hindbrain	0.7945051	0.40711167
23	Melanocyte_NS	0.07280694	0.40711167
23	NPC_Midbrain_D	2.09618404	0.50359508
23	NBL_Midbrain	0.80570615	0.50359508
23	NPC_Midbrain_V	1.15904339	0.62540877
23	Glutamatergic neuron (ETV1 high)_Cerebellum	1.63479983	0.62540877
23	Glutamatergic neuron_Midbrain	1.02521671	0.66836201
23	Glutamatergic neuron (GRIK1, LHX2 high)_Pons	0	0.83907276
23	Glutamatergic neuron (LHX9 high)_Cerebellum	0.51260835	0.83907276
23	NPC_Medulla_D	0.84868076	0.83907276
23	NBL_Spinal Cord	0	0.83907276
23	NPC_Spinal cord	0	0.83907276
23	NPC_Floor-plate	0.94432653	0.83907276
24	NPC_Roof-plate	5.49709141	0.2030366
24	NPC_Hindbrain	0.33611151	0.2030366
24	Motor neuron_Hindbrain	0.51842087	0.2030366
24	NBL_Cerebellum	6.70433294	0.21407734
24	Melanocyte_NS	0	0.35872031
24	NPC_Spinal cord	4.33710407	0.42911586
24	Glycinergic neuron (PAX2 high)_Medulla	1.48026107	0.42911586
24	NBL_Midbrain	1.42201038	0.42911586
24	NPC_Medulla_D	1.50177379	0.42911586
24	NPC_Cerebellum	2.22903789	0.42911586
24	NPC_Midbrain_V	1.40877282	0.47704328
24	Glycinergic neuron (POU6F2 high)_Medulla	0.71388246	0.50330776
24	NPC_Floor-plate	0.75143116	0.57232457
24	Dopaminergic neuron_Midbrain	1.19600523	0.62691126
24	Glutamatergic neuron (LHX9 high)_Cerebellum	1.59088351	0.69315448
24	Glutamatergic neuron (ETV1 high)_Cerebellum	1.30381862	0.69370662
24	NBL_Medulla	0.88110366	0.69370662
24	Glutamatergic neuron (GRIK1, LHX2 high)_Pons	1.04564386	0.69370662
24	Glutamatergic neuron (RELN high)_Medulla	0.87362887	0.69370662
24	Glutamatergic neuron_Midbrain	1.94716652	0.73107732
24	NPC_Midbrain_D	0.70783316	0.94574343
24	NBL_Spinal Cord	0	0.94574343
24	NPC_Medulla_V	1.05093386	0.94574343
25	NPC_Hindbrain	0.27464645	0.58946664
25	NPC_Roof-plate	2.88100912	0.58946664
25	NBL_Medulla	0.6950399	0.58946664
25	NBL_Cerebellum	1.998869	0.58946664
25	NPC_Spinal cord	8.5294772	0.58946664
25	NPC_Medulla_D	0.55972296	0.58946664
25	Glutamatergic neuron_Midbrain	1.75749704	0.58946664
25	NPC_Cerebellum	1.94634891	0.58946664
25	Glutamatergic neuron (ETV1 high)_Cerebellum	1.57808934	0.58946664
25	Glycinergic neuron (POU6F2 high)_Medulla	0.72025112	0.58946664
25	Glycinergic neuron (PAX2 high)_Medulla	1.42852332	0.6008093
25	Motor neuron_Hindbrain	0.80613351	0.65225128
25	NPC_Medulla_V	0.81158286	0.72961988
25	NPC_Midbrain_D	1.55863568	0.72961988
25	Dopaminergic neuron_Midbrain	1.1279685	0.85151129
25	NBL_Spinal Cord	0	0.85151129
25	NBL_Midbrain	1.12782068	0.85151129
25	Glutamatergic neuron (LHX9 high)_Cerebellum	0	0.94288579
25	Glutamatergic neuron (GRIK1, LHX2 high)_Pons	0	0.94288579
25	Glutamatergic neuron (RELN high)_Medulla	0.99335005	0.94288579
25	NPC_Midbrain_V	1.03775795	0.94288579
25	Melanocyte_NS	0.66433361	0.97339919
25	NPC_Floor-plate	0.97933036	0.97339919
26	Glutamatergic neuron (LHX1, LHX5 high)_Medulla	Inf	0.40250136
26	NPC_Medulla_V	1.90331806	0.40250136
26	NPC_Floor-plate	0.52470093	0.40250136
26	Glycinergic neuron (PAX2 high)_Medulla	1.85588271	0.40250136
26	Motor neuron_Hindbrain	0.54905825	0.40250136
26	NPC_Spinal cord	25.7739259	0.40250136
26	Glutamatergic neuron_Midbrain	0	0.46349356
26	Glutamatergic neuron (GRIK1, LHX2 high)_Pons	0	0.46349356
26	NPC_Midbrain_D	0	0.46349356
26	NBL_Medulla	1.51747439	0.47123201
26	NPC_Cerebellum	3.25509149	0.6847255
26	NPC_Roof-plate	2.69846126	0.6847255
26	Glutamatergic neuron (LHX9 high)_Cerebellum	2.69671504	0.6847255
26	Glutamatergic neuron (ETV1 high)_Cerebellum	1.90876942	0.6847255
26	NPC_Medulla_D	2.14572189	0.6847255
26	NBL_Cerebellum	7.46068376	0.6847255
26	Dopaminergic neuron_Midbrain	0.86721617	0.6847255
26	NBL_Spinal Cord	9.83076923	0.6847255
26	Melanocyte_NS	0.64728397	0.6847255
26	NPC_Midbrain_V	0.93680837	0.90934831
26	NBL_Midbrain	0.97062516	0.90934831
26	Glutamatergic neuron (RELN high)_Medulla	1.07148641	0.90934831
26	NPC_Hindbrain	1.94658666	0.90934831
26	Glycinergic neuron (POU6F2 high)_Medulla	1.02806075	0.99547019
27	NPC_Spinal cord	37.2861769	0.03034041
27	NPC_Hindbrain	0.18787895	0.03034041
27	NPC_Floor-plate	0.29858205	0.03034041
27	Glutamatergic neuron (LHX9 high)_Cerebellum	13.9064473	0.03034041
27	NPC_Cerebellum	10.2419123	0.03034041
27	Glutamatergic neuron (LHX1, LHX5 high)_Medulla	Inf	0.03034041
27	Neural Crest_NS	Inf	0.0305469
27	NBL_Cerebellum	17.2504348	0.03455168
27	Glutamatergic neuron (ETV1 high)_Cerebellum	3.93512428	0.04270576
27	NPC_Roof-plate	3.56557993	0.06295945
27	NPC_Medulla_D	2.53334009	0.06295945
27	NBL_Spinal Cord	7.93241379	0.08172497
27	NPC_Midbrain_D	8.03937169	0.08172497
27	Glycinergic neuron (POU6F2 high)_Medulla	0.47116051	0.08346126
27	NBL_Midbrain	0.49759188	0.10648952
27	NPC_Medulla_V	1.79829186	0.10821016
27	Glycinergic neuron (PAX2 high)_Medulla	1.77876198	0.10821016
27	Dopaminergic neuron_Midbrain	0.71861135	0.2836362
27	Melanocyte_NS	0.08346419	0.2836362
27	Motor neuron_Hindbrain	0.73979754	0.31754944
27	Glutamatergic neuron_Midbrain	1.93978072	0.31754944
27	Glutamatergic neuron (RELN high)_Medulla	0.71602636	0.35867724
27	Glutamatergic neuron (GRIK1, LHX2 high)_Pons	0.63748219	0.57542294
27	NBL_Medulla	1.11289429	0.89601025
27	NPC_Midbrain_V	1.00923309	0.91968004
28	Glycinergic neuron (POU6F2 high)_Medulla	12.2662167	0.00095795
28	NPC_Midbrain_V	0.12086488	0.00132217
28	Glutamatergic neuron (RELN high)_Medulla	5.67443257	0.00252697
28	Glycinergic neuron (PAX2 high)_Medulla	5.07771089	0.00252697
28	Dopaminergic neuron_Midbrain	0.03629298	0.00257556
28	NPC_Floor-plate	0.22062496	0.01185721
28	NBL_Midbrain	0.07237192	0.01185721
28	Glutamatergic neuron (ETV1 high)_Cerebellum	0.03797498	0.01185721
28	NPC_Medulla_V	2.57268953	0.01407417
28	NBL_Medulla	1.84837528	0.06178845
28	NPC_Spinal cord	14.2881988	0.06415484
28	NBL_Spinal Cord	0	0.29422163
28	Melanocyte_NS	0	0.29956358
28	NPC_Medulla_D	0.37638054	0.29956358
28	Motor neuron_Hindbrain	1.53284577	0.3139251
28	NPC_Cerebellum	0.21138829	0.35845603
28	NPC_Roof-plate	0	0.67380712
28	Glutamatergic neuron (LHX9 high)_Cerebellum	0	0.79418325
28	Glutamatergic neuron_Midbrain	0	0.79418325
28	Glutamatergic neuron (GRIK1, LHX2 high)_Pons	0	0.79418325
28	NPC_Hindbrain	1.02323417	0.79418325
28	NBL_Cerebellum	0	0.79418325
28	NPC_Midbrain_D	0	0.80101909
29	Dopaminergic neuron_Midbrain	0.01073314	7.88E-06
29	NBL_Midbrain	0.00408341	7.88E-06
29	NPC_Midbrain_V	0.05849844	0.00022746
29	Glycinergic neuron (POU6F2 high)_Medulla	12.2808739	0.00022812
29	Glycinergic neuron (PAX2 high)_Medulla	7.17824562	0.00032879
29	NPC_Floor-plate	0.06982657	0.00040138
29	Glutamatergic neuron (LHX1, LHX5 high)_Medulla	Inf	0.00040138
29	Glutamatergic neuron (RELN high)_Medulla	5.50444015	0.00057087
29	NPC_Medulla_V	3.00902722	0.00327201
29	NBL_Medulla	2.40890832	0.00552526
29	Glutamatergic neuron (ETV1 high)_Cerebellum	0.05254372	0.00813656
29	NPC_Spinal cord	10.0418919	0.02133596
29	NPC_Medulla_D	0.3011572	0.08666314
29	Neural Crest_NS	Inf	0.08708336
29	NPC_Roof-plate	0	0.11493452
29	NPC_Cerebellum	0.10124964	0.11493452
29	Motor neuron_Hindbrain	0.79203086	0.37139118
29	NPC_Midbrain_D	0	0.51835813
29	Glutamatergic neuron (LHX9 high)_Cerebellum	0	0.51835813
29	Glutamatergic neuron_Midbrain	0	0.51835813
29	Glutamatergic neuron (GRIK1, LHX2 high)_Pons	0	0.51835813
29	NBL_Cerebellum	0	0.66818636
29	NBL_Spinal Cord	0	0.7018906
29	NPC_Hindbrain	0.89219618	0.7018906
29	Melanocyte_NS	0.91605208	0.83066263
30	Glycinergic neuron (POU6F2 high)_Medulla	21.1528544	0.00016646
30	NBL_Midbrain	0.01402672	0.00041072
30	NPC_Midbrain_V	0.14044229	0.00087097
30	Glycinergic neuron (PAX2 high)_Medulla	4.66476852	0.00267883
30	Dopaminergic neuron_Midbrain	0.03501342	0.00286843
30	NPC_Medulla_D	0	0.00423597
30	NPC_Floor-plate	0.27506083	0.01692975
30	Glutamatergic neuron (RELN high)_Medulla	2.32266862	0.03127505
30	Glutamatergic neuron (ETV1 high)_Cerebellum	0.13274001	0.04156012
30	Glutamatergic neuron (LHX1, LHX5 high)_Medulla	Inf	0.04156012
30	NPC_Medulla_V	2.01172036	0.04270588
30	NBL_Medulla	1.70418521	0.07221486
30	NPC_Hindbrain	2.15262198	0.19605204
30	Melanocyte_NS	0	0.19605204
30	NPC_Cerebellum	0.14752225	0.19814554
30	Motor neuron_Hindbrain	1.31268969	0.53166685
30	NBL_Spinal Cord	0	0.53166685
30	NPC_Spinal cord	0	0.53166685
30	Glutamatergic neuron (GRIK1, LHX2 high)_Pons	1.02025295	0.65607294
30	NPC_Roof-plate	0.55930205	0.99491135
30	NPC_Midbrain_D	0	0.99491135
30	Glutamatergic neuron (LHX9 high)_Cerebellum	0	0.99491135
30	Glutamatergic neuron_Midbrain	0	0.99491135
30	NBL_Cerebellum	0	0.99572105
31	Dopaminergic neuron_Midbrain	0.00320643	1.24E-05
31	NBL_Midbrain	0	0.0001092
31	Glycinergic neuron (POU6F2 high)_Medulla	12.3261252	0.00017371
31	Glycinergic neuron (PAX2 high)_Medulla	8.0211637	0.0006131
31	NPC_Floor-plate	0.09048227	0.0006131
31	NPC_Midbrain_V	0.08287646	0.0006131
31	Glutamatergic neuron (RELN high)_Medulla	4.75268913	0.00140346
31	Glutamatergic neuron (LHX1, LHX5 high)_Medulla	Inf	0.00235385
31	NPC_Medulla_V	2.9027839	0.00727185
31	NPC_Medulla_D	0	0.03123959
31	Glutamatergic neuron (ETV1 high)_Cerebellum	0.07604442	0.03711106
31	NBL_Medulla	1.57641219	0.13068171
31	NBL_Spinal Cord	0	0.18531049
31	NPC_Spinal cord	0	0.18531049
31	Glutamatergic neuron (GRIK1, LHX2 high)_Pons	1.11501709	0.33316576
31	NPC_Cerebellum	0.2981491	0.67297634
31	Glutamatergic neuron (LHX9 high)_Cerebellum	0	0.72213427
31	Glutamatergic neuron_Midbrain	0	0.72213427
31	Motor neuron_Hindbrain	0.90598082	0.72213427
31	NBL_Cerebellum	0	0.7293476
31	Melanocyte_NS	0.4297783	0.7293476
31	NPC_Midbrain_D	0	0.7293476
31	NPC_Roof-plate	0	0.73742945
31	NPC_Hindbrain	1.29276552	0.74416662
32	Dopaminergic neuron_Midbrain	0.1127691	0.00029179
32	NBL_Midbrain	0.05469294	0.00031456
32	Glycinergic neuron (POU6F2 high)_Medulla	7.96626123	0.0004365
32	Glycinergic neuron (PAX2 high)_Medulla	5.86346693	0.00060752
32	Glutamatergic neuron (RELN high)_Medulla	5.66147659	0.0007341
32	NPC_Midbrain_V	0.25424168	0.00165553
32	NPC_Floor-plate	0.14448489	0.00178571
32	NPC_Medulla_V	3.4099292	0.00184557
32	NBL_Medulla	2.46538873	0.00319345
32	Glutamatergic neuron (ETV1 high)_Cerebellum	0.08129275	0.0173832
32	Glutamatergic neuron (LHX1, LHX5 high)_Medulla	Inf	0.01979688
32	Motor neuron_Hindbrain	0.64799223	0.0640603
32	NBL_Spinal Cord	0	0.31840276
32	NPC_Spinal cord	0	0.31840276
32	Melanocyte_NS	2.51089403	0.31840276
32	NPC_Hindbrain	0.7174514	0.38678589
32	NPC_Medulla_D	0.55137305	0.41096598
32	NPC_Cerebellum	0.25295991	0.44507349
32	NPC_Roof-plate	0	0.45855939
32	NBL_Cerebellum	0.55238095	0.59844926
32	Glutamatergic neuron (LHX9 high)_Cerebellum	0	0.84147347
32	Glutamatergic neuron_Midbrain	0	0.84147347
32	Glutamatergic neuron (GRIK1, LHX2 high)_Pons	0	0.84147347
32	NPC_Midbrain_D	0	0.90764115
33	Dopaminergic neuron_Midbrain	0.00536966	3.96E-06
33	NBL_Midbrain	0	5.55E-06
33	Glycinergic neuron (PAX2 high)_Medulla	8.6797884	0.00033038
33	Glutamatergic neuron (RELN high)_Medulla	7.64436518	0.00039347
33	Glycinergic neuron (POU6F2 high)_Medulla	7.50746218	0.00112336
33	NPC_Floor-plate	0.11497664	0.00112336
33	NPC_Midbrain_V	0.07557363	0.00123918
33	NBL_Medulla	2.22201506	0.00685219
33	NPC_Medulla_V	2.58852758	0.00685219
33	Glutamatergic neuron (ETV1 high)_Cerebellum	0.06175383	0.00966974
33	Glutamatergic neuron (LHX1, LHX5 high)_Medulla	Inf	0.03926512
33	NPC_Medulla_D	0.20178576	0.04771016
33	Motor neuron_Hindbrain	0.63875276	0.05332868
33	NPC_Hindbrain	0.64932341	0.2574486
33	NPC_Roof-plate	0	0.27078393
33	Glutamatergic neuron (GRIK1, LHX2 high)_Pons	1.75731781	0.58364621
33	NPC_Cerebellum	0.31866055	0.58364621
33	NBL_Spinal Cord	0	0.58603562
33	NPC_Spinal cord	0	0.58603562
33	NPC_Midbrain_D	0.64794994	0.7968607
33	Melanocyte_NS	1.04709623	0.93048531
33	Glutamatergic neuron (LHX9 high)_Cerebellum	0	0.93048531
33	Glutamatergic neuron_Midbrain	0	0.93048531
33	NBL_Cerebellum	0	0.95384982
34	Dopaminergic neuron_Midbrain	0.00503602	4.99E-06
34	NBL_Midbrain	0.0062903	1.52E-05
34	NPC_Midbrain_V	0.04533771	8.25E-05
34	Glycinergic neuron (POU6F2 high)_Medulla	12.3335539	0.00027458
34	Glycinergic neuron (PAX2 high)_Medulla	6.49464681	0.00040462
34	NPC_Floor-plate	0.05278629	0.00045335
34	Glutamatergic neuron (RELN high)_Medulla	6.06249932	0.00045335
34	NPC_Medulla_V	3.28705373	0.00223401
34	NBL_Medulla	2.42965296	0.00592904
34	Glutamatergic neuron (ETV1 high)_Cerebellum	0.02965069	0.01116308
34	Neural Crest_NS	Inf	0.05724609
34	NPC_Cerebellum	0.09011871	0.1305226
34	NPC_Roof-plate	0	0.13145078
34	NPC_Medulla_D	0.4117917	0.20733051
34	Motor neuron_Hindbrain	0.77253576	0.25404586
34	NPC_Spinal cord	3.54507628	0.25404586
34	NPC_Hindbrain	0.67670864	0.25404586
34	Glutamatergic neuron (LHX9 high)_Cerebellum	0	0.61707516
34	Glutamatergic neuron_Midbrain	0	0.61707516
34	Glutamatergic neuron (GRIK1, LHX2 high)_Pons	0	0.61707516
34	Melanocyte_NS	1.58545149	0.71345539
34	NBL_Cerebellum	0	0.72986307
34	NBL_Spinal Cord	0	0.86516585
34	NPC_Midbrain_D	0.31513793	0.96347897
35	Glycinergic neuron (POU6F2 high)_Medulla	11.9016438	0.00087119
35	NBL_Midbrain	0.03326631	0.00087119
35	Dopaminergic neuron_Midbrain	0.02599637	0.00205965
35	Glutamatergic neuron (RELN high)_Medulla	5.38743132	0.00205965
35	Glutamatergic neuron (LHX1, LHX5 high)_Medulla	Inf	0.00205965
35	Glycinergic neuron (PAX2 high)_Medulla	6.02296287	0.00208068
35	NPC_Midbrain_V	0.06664017	0.00692306
35	NPC_Medulla_V	3.06295875	0.00692306
35	Glutamatergic neuron (ETV1 high)_Cerebellum	0	0.01078559
35	NPC_Floor-plate	0.20750699	0.01513352
35	NBL_Medulla	2.31198533	0.01513352
35	NPC_Spinal cord	14.3595506	0.02958505
35	NBL_Spinal Cord	0	0.03242859
35	NPC_Cerebellum	0.06623102	0.16361381
35	NPC_Medulla_D	0	0.16924211
35	Glutamatergic neuron (LHX9 high)_Cerebellum	0	0.27638497
35	Glutamatergic neuron_Midbrain	0	0.27638497
35	Glutamatergic neuron (GRIK1, LHX2 high)_Pons	0	0.27638497
35	NPC_Midbrain_D	0	0.35839251
35	NPC_Hindbrain	0.7093116	0.38129279
35	NBL_Cerebellum	0	0.39714382
35	NPC_Roof-plate	0	0.54730228
35	Motor neuron_Hindbrain	0.9219323	0.64883703
35	Melanocyte_NS	0.42242269	0.95778826
36	Dopaminergic neuron_Midbrain	0.0077362	8.58E-06
36	Glycinergic neuron (POU6F2 high)_Medulla	14.1555079	0.00019586
36	NPC_Midbrain_V	0.08270884	0.00037908
36	NPC_Floor-plate	0.13891542	0.00312199
36	Glycinergic neuron (PAX2 high)_Medulla	4.67648163	0.00394091
36	Glutamatergic neuron (RELN high)_Medulla	4.21136479	0.00413433
36	NBL_Midbrain	0.01631405	0.00419362
36	NPC_Medulla_V	3.04817444	0.00419362
36	NBL_Medulla	2.22903213	0.00860865
36	Glutamatergic neuron (ETV1 high)_Cerebellum	0.07153169	0.01216031
36	Glutamatergic neuron (LHX1, LHX5 high)_Medulla	Inf	0.02569324
36	NPC_Cerebellum	0.15152486	0.27731885
36	NPC_Hindbrain	2.04527634	0.28535546
36	Melanocyte_NS	3.26432521	0.28535546
36	NPC_Roof-plate	0.14453156	0.29926793
36	NPC_Medulla_D	0.69070317	0.50960166
36	NPC_Midbrain_D	0	0.57498266
36	Glutamatergic neuron (LHX9 high)_Cerebellum	0	0.57498266
36	Glutamatergic neuron (GRIK1, LHX2 high)_Pons	0	0.57498266
36	NBL_Cerebellum	0	0.72162316
36	NBL_Spinal Cord	0	0.74801596
36	NPC_Spinal cord	0	0.74801596
36	Glutamatergic neuron_Midbrain	1.12417348	0.94210062
36	Motor neuron_Hindbrain	0.99726909	0.94210062
37	Dopaminergic neuron_Midbrain	0	1.02E-06
37	NBL_Midbrain	0	3.73E-06
37	NPC_Midbrain_V	0.01614757	1.62E-05
37	Glycinergic neuron (POU6F2 high)_Medulla	20.5486833	9.84E-05
37	Glycinergic neuron (PAX2 high)_Medulla	5.40801021	0.00499238
37	NPC_Medulla_V	2.87150078	0.00577309
37	Glutamatergic neuron (ETV1 high)_Cerebellum	0.02257744	0.00742837
37	Glutamatergic neuron (RELN high)_Medulla	3.60426479	0.007512
37	NPC_Floor-plate	0.11021693	0.007512
37	NBL_Medulla	1.81089302	0.02149894
37	NPC_Spinal cord	8.31834474	0.05128404
37	NPC_Roof-plate	0	0.11445672
37	Glutamatergic neuron (LHX1, LHX5 high)_Medulla	Inf	0.11445672
37	NPC_Cerebellum	0.09629056	0.11445672
37	NPC_Medulla_D	0.46056515	0.11445672
37	NPC_Hindbrain	1.64079769	0.11445672
37	NBL_Cerebellum	1.16203145	0.39943995
37	Melanocyte_NS	0.23929485	0.55013654
37	Glutamatergic neuron (LHX9 high)_Cerebellum	0	0.66130034
37	Glutamatergic neuron (GRIK1, LHX2 high)_Pons	0	0.66130034
37	Motor neuron_Hindbrain	0.91519572	0.66130034
37	Glutamatergic neuron_Midbrain	0.69243773	0.96501225
37	NBL_Spinal Cord	0	0.97325109
37	NPC_Midbrain_D	0.50342935	0.97325109
38	Dopaminergic neuron_Midbrain	0	1.70E-06
38	NBL_Midbrain	0	7.75E-06
38	Glycinergic neuron (POU6F2 high)_Medulla	19.6029048	6.39E-05
38	NPC_Midbrain_V	0.02356499	0.00018198
38	Glycinergic neuron (PAX2 high)_Medulla	4.74569071	0.00168318
38	Glutamatergic neuron (LHX1, LHX5 high)_Medulla	Inf	0.00196091
38	Glutamatergic neuron (RELN high)_Medulla	4.23325813	0.00196091
38	NPC_Floor-plate	0.14661991	0.00196091
38	NPC_Medulla_V	2.39583896	0.01334596
38	NPC_Spinal cord	9.81270302	0.01599582
38	NBL_Medulla	1.96518905	0.01914957
38	Glutamatergic neuron (ETV1 high)_Cerebellum	0.08034128	0.02822494
38	NPC_Medulla_D	0.27894694	0.13342271
38	NPC_Hindbrain	2.08429307	0.14632817
38	NPC_Cerebellum	0.17611775	0.28109125
38	NBL_Spinal Cord	0	0.32489929
38	NPC_Roof-plate	0	0.46463675
38	Melanocyte_NS	1.5615122	0.46838326
38	Motor neuron_Hindbrain	1.05812766	0.90686805
38	Glutamatergic neuron (LHX9 high)_Cerebellum	0	0.90686805
38	Glutamatergic neuron_Midbrain	0	0.90686805
38	Glutamatergic neuron (GRIK1, LHX2 high)_Pons	0	0.90686805
38	NBL_Cerebellum	0	0.90686805
38	NPC_Midbrain_D	0	0.9454354
39	Glycinergic neuron (POU6F2 high)_Medulla	17.5044965	0.00019994
39	NBL_Midbrain	0.09872682	0.00134397
39	Dopaminergic neuron_Midbrain	0.08362885	0.00197147
39	NPC_Midbrain_V	0.19404159	0.00197147
39	Glycinergic neuron (PAX2 high)_Medulla	4.23450742	0.00197147
39	NPC_Floor-plate	0.19947683	0.00844161
39	NPC_Medulla_D	0	0.00844161
39	NPC_Medulla_V	2.52662725	0.00908864
39	Glutamatergic neuron (ETV1 high)_Cerebellum	0.03683115	0.00908864
39	Glutamatergic neuron (RELN high)_Medulla	2.69257242	0.00908864
39	NBL_Medulla	2.06710606	0.01272148
39	Motor neuron_Hindbrain	1.52478053	0.12842963
39	Glutamatergic neuron_Midbrain	2.64422879	0.17626802
39	NPC_Hindbrain	1.5768069	0.21740101
39	NPC_Cerebellum	0.15279685	0.21740101
39	NBL_Cerebellum	1.63420986	0.21740101
39	NBL_Spinal Cord	0	0.21740101
39	NPC_Spinal cord	0	0.21740101
39	NPC_Roof-plate	0	0.50511455
39	Melanocyte_NS	0.34692948	0.74825785
39	Glutamatergic neuron (LHX9 high)_Cerebellum	0	0.78922697
39	Glutamatergic neuron (GRIK1, LHX2 high)_Pons	0	0.78922697
39	NPC_Midbrain_D	0	0.85929635
40	NBL_Cerebellum	8.45192746	0.25718084
40	NPC_Cerebellum	4.63655498	0.25718084
40	Glutamatergic neuron (ETV1 high)_Cerebellum	2.527332	0.25718084
40	Dopaminergic neuron_Midbrain	0.67096228	0.25718084
40	NBL_Midbrain	0.55953981	0.25718084
40	Glutamatergic neuron (LHX9 high)_Cerebellum	3.85569266	0.25718084
40	Motor neuron_Hindbrain	1.47119632	0.25718084
40	NPC_Hindbrain	0.47877046	0.2940481
40	NPC_Midbrain_V	0.69919581	0.2940481
40	NPC_Roof-plate	1.59525595	0.41479516
40	NBL_Medulla	0.7667616	0.41479516
40	Glycinergic neuron (PAX2 high)_Medulla	1.32477396	0.4400616
40	NPC_Medulla_D	1.33657096	0.4400616
40	Glutamatergic neuron (RELN high)_Medulla	0.755951	0.50952944
40	Melanocyte_NS	0.14046413	0.51791421
40	NBL_Spinal Cord	0	0.51791421
40	NPC_Spinal cord	0	0.51791421
40	Glycinergic neuron (POU6F2 high)_Medulla	0.84003264	0.60917952
40	NPC_Midbrain_D	0.65732241	0.72257371
40	NPC_Medulla_V	0.91254702	0.80269859
40	Glutamatergic neuron_Midbrain	0	0.99836345
40	Glutamatergic neuron (GRIK1, LHX2 high)_Pons	0	0.99836345
40	NPC_Floor-plate	1.00611457	0.99836345
41	NBL_Midbrain	0.11831236	0.10389679
41	NPC_Spinal cord	9.62101449	0.10389679
41	NPC_Midbrain_V	0.16501507	0.10389679
41	Dopaminergic neuron_Midbrain	0.1335485	0.10389679
41	NPC_Hindbrain	6.01822912	0.10389679
41	NBL_Cerebellum	15.6090982	0.11434838
41	Glycinergic neuron (POU6F2 high)_Medulla	2.16269982	0.12542095
41	NPC_Medulla_D	0.20510012	0.12542095
41	Motor neuron_Hindbrain	1.82743363	0.13660412
41	NPC_Medulla_V	1.71090115	0.18692797
41	NBL_Spinal Cord	11.8333333	0.23369131
41	Glycinergic neuron (PAX2 high)_Medulla	1.65158504	0.28226058
41	Glutamatergic neuron_Midbrain	3.62342292	0.3566085
41	NPC_Floor-plate	0.82321618	0.77775776
41	NPC_Midbrain_D	0.6585926	0.77775776
41	Glutamatergic neuron (RELN high)_Medulla	0.96634588	0.95737851
41	Melanocyte_NS	0.67853297	0.95737851
41	Glutamatergic neuron (ETV1 high)_Cerebellum	1.15765077	0.95737851
41	NPC_Cerebellum	1.49691886	0.95737851
41	Glutamatergic neuron (LHX9 high)_Cerebellum	0	0.95737851
41	Glutamatergic neuron (GRIK1, LHX2 high)_Pons	0	0.95737851
41	NBL_Medulla	1.02369423	0.95737851
41	NPC_Roof-plate	0.48959194	0.98729441
42	Glutamatergic neuron (LHX1, LHX5 high)_Medulla	Inf	0.06094536
42	NPC_Hindbrain	0.40459575	0.15338788
42	NBL_Cerebellum	9.12520181	0.27206025
42	Glutamatergic neuron_Midbrain	6.38485404	0.30702495
42	NPC_Spinal cord	7.03486239	0.30702495
42	NBL_Spinal Cord	0	0.50059553
42	Glutamatergic neuron (RELN high)_Medulla	0.68411826	0.50152952
42	NPC_Medulla_V	1.35730682	0.50333929
42	NPC_Cerebellum	1.88387207	0.53214943
42	NPC_Midbrain_D	2.66962143	0.53214943
42	Glycinergic neuron (POU6F2 high)_Medulla	0.76555724	0.61807239
42	Glutamatergic neuron (LHX9 high)_Cerebellum	1.72029483	0.61807239
42	Glutamatergic neuron (ETV1 high)_Cerebellum	1.2393581	0.76257116
42	Dopaminergic neuron_Midbrain	0.89879222	0.76257116
42	Motor neuron_Hindbrain	1.1061343	0.76257116
42	Melanocyte_NS	0.99365914	0.76257116
42	Glycinergic neuron (PAX2 high)_Medulla	1.14618734	0.76257116
42	NPC_Floor-plate	0.89111972	0.76257116
42	NPC_Roof-plate	0.66152436	0.76257116
42	Glutamatergic neuron (GRIK1, LHX2 high)_Pons	0	0.76257116
42	NPC_Medulla_D	1.05613026	0.76257116
42	NBL_Medulla	1.05697374	0.76257116
42	NPC_Midbrain_V	1.01252081	0.94556442
42	NBL_Midbrain	1.00720387	0.94556442
43	Dopaminergic neuron_Midbrain	0	4.82E-05
43	NPC_Floor-plate	0	4.82E-05
43	NPC_Midbrain_V	0	5.13E-05
43	NPC_Medulla_V	0.00881762	0.00010689
43	NBL_Midbrain	0	0.00010689
43	NPC_Hindbrain	0	0.00019336
43	Glycinergic neuron (POU6F2 high)_Medulla	0.01799117	0.00020242
43	NBL_Medulla	0.10050003	0.00097418
43	Glutamatergic neuron_Midbrain	124.496859	0.00103116
43	NPC_Midbrain_D	74.5231974	0.00284874
43	Glutamatergic neuron (LHX9 high)_Cerebellum	36.0951451	0.00418494
43	NBL_Cerebellum	75.2972073	0.00418494
43	Glutamatergic neuron (ETV1 high)_Cerebellum	15.7743187	0.0054327
43	Motor neuron_Hindbrain	0.26330345	0.00656034
43	NPC_Cerebellum	12.3712024	0.01033825
43	Glutamatergic neuron (LHX1, LHX5 high)_Medulla	Inf	0.01978811
43	NPC_Roof-plate	4.99393792	0.022539
43	NPC_Medulla_D	5.90896787	0.03666734
43	Neural Crest_NS	Inf	0.03666734
43	Glutamatergic neuron (RELN high)_Medulla	0.30626091	0.06315396
43	NBL_Spinal Cord	270.448133	0.06315396
43	NPC_Spinal cord	975.73444	0.06594863
43	Melanocyte_NS	0	0.09216335
43	Glycinergic neuron (PAX2 high)_Medulla	1.7886234	0.21743262
43	Glutamatergic neuron (GRIK1, LHX2 high)_Pons	1.75807898	0.3295396
44	Dopaminergic neuron_Midbrain	0	1.96E-06
44	NPC_Midbrain_V	0	3.28E-06
44	NBL_Midbrain	0	3.36E-06
44	Glycinergic neuron (POU6F2 high)_Medulla	0	1.37E-05
44	NPC_Hindbrain	0	1.37E-05
44	Glycinergic neuron (PAX2 high)_Medulla	0.00852685	1.51E-05
44	Motor neuron_Hindbrain	0.05826487	3.52E-05
44	NBL_Medulla	0.01301312	3.52E-05
44	NPC_Floor-plate	0.0005294	4.15E-05
44	Glutamatergic neuron (RELN high)_Medulla	0.0053571	4.42E-05
44	NPC_Medulla_V	0.00420662	0.00030009
44	NPC_Roof-plate	49.2412378	0.00079401
44	Glutamatergic neuron_Midbrain	105.707105	0.00183185
44	Neural Crest_NS	Inf	0.00548653
44	NPC_Midbrain_D	42.3577193	0.00583493
44	NBL_Cerebellum	207.688101	0.00583493
44	NPC_Medulla_D	3.34858057	0.00719894
44	Glutamatergic neuron (ETV1 high)_Cerebellum	0.07409565	0.00719894
44	Glutamatergic neuron (LHX9 high)_Cerebellum	198.380859	0.01923079
44	NPC_Spinal cord	2481.57636	0.06515669
44	Melanocyte_NS	0.03386244	0.12953172
44	NBL_Spinal Cord	499.656774	0.25551688
44	Glutamatergic neuron (GRIK1, LHX2 high)_Pons	2.17402722	0.29511171
44	NPC_Cerebellum	5.15744331	0.47798929
44	Glutamatergic neuron (LHX1, LHX5 high)_Medulla	Inf	0.76710775
45	NPC_Floor-plate	0	3.92E-07
45	Dopaminergic neuron_Midbrain	0	3.92E-07
45	NPC_Midbrain_V	0	7.88E-07
45	NBL_Midbrain	0	4.54E-06
45	NPC_Hindbrain	0	7.97E-06
45	Glutamatergic neuron_Midbrain	165.835584	3.93E-05
45	NPC_Midbrain_D	133.727977	3.93E-05
45	Glutamatergic neuron (LHX9 high)_Cerebellum	111.304176	3.93E-05
45	NBL_Cerebellum	140.858344	5.14E-05
45	Glutamatergic neuron (GRIK1, LHX2 high)_Pons	100.599168	0.00011078
45	NPC_Medulla_D	19.5507772	0.00011533
45	NPC_Medulla_V	0.0280349	0.00029513
45	Glycinergic neuron (POU6F2 high)_Medulla	0.03432089	0.0003961
45	Glutamatergic neuron (LHX1, LHX5 high)_Medulla	Inf	0.0006144
45	NPC_Cerebellum	11.948518	0.00075811
45	Glutamatergic neuron (ETV1 high)_Cerebellum	8.31790579	0.00081119
45	NPC_Spinal cord	322.078736	0.00118698
45	NBL_Medulla	0.15651415	0.00180025
45	Motor neuron_Hindbrain	0.19446747	0.00196985
45	Glutamatergic neuron (RELN high)_Medulla	0.14835274	0.00311675
45	NPC_Roof-plate	19.5824697	0.00339901
45	Melanocyte_NS	0	0.01763365
45	NBL_Spinal Cord	55.2057633	0.01796362
45	Glycinergic neuron (PAX2 high)_Medulla	0.41333703	0.0461361
45	Neural Crest_NS	Inf	0.26964666
46	NPC_Floor-plate	0.0004613	1.06E-06
46	Dopaminergic neuron_Midbrain	0	1.06E-06
46	NPC_Midbrain_V	0	1.85E-06
46	Glycinergic neuron (PAX2 high)_Medulla	0.00416896	3.37E-06
46	NBL_Midbrain	0	4.38E-06
46	Glutamatergic neuron (RELN high)_Medulla	0.00596773	4.50E-06
46	Glycinergic neuron (POU6F2 high)_Medulla	0.0112183	1.05E-05
46	NBL_Spinal Cord	897.870868	2.49E-05
46	NPC_Spinal cord	3683.65817	7.43E-05
46	NPC_Roof-plate	70.0415811	0.00010454
46	NPC_Medulla_V	0.00848923	0.00010586
46	NPC_Hindbrain	0.01103236	0.00013752
46	NBL_Medulla	0.01915145	0.00034943
46	Motor neuron_Hindbrain	0.14738735	0.00073492
46	Glutamatergic neuron_Midbrain	37.7272306	0.00075023
46	NBL_Cerebellum	119.275545	0.00138712
46	Glutamatergic neuron (LHX9 high)_Cerebellum	133.085512	0.00495334
46	NPC_Midbrain_D	11.026928	0.0052094
46	NPC_Medulla_D	2.52497984	0.01983147
46	Glutamatergic neuron (GRIK1, LHX2 high)_Pons	31.3321017	0.04846882
46	Glutamatergic neuron (ETV1 high)_Cerebellum	0.23120492	0.04846882
46	Melanocyte_NS	0.04966821	0.11021392
46	NPC_Cerebellum	2.43828625	0.71442846
47	NPC_Floor-plate	0	1.35E-05
47	Dopaminergic neuron_Midbrain	0	1.35E-05
47	NPC_Medulla_V	0	4.65E-05
47	Glutamatergic neuron_Midbrain	361.468586	6.59E-05
47	Glutamatergic neuron (LHX9 high)_Cerebellum	251.694368	6.82E-05
47	NPC_Midbrain_D	180.79967	7.09E-05
47	NBL_Midbrain	0	7.28E-05
47	Glycinergic neuron (PAX2 high)_Medulla	0.0020012	9.26E-05
47	NPC_Hindbrain	0	9.78E-05
47	Glutamatergic neuron (RELN high)_Medulla	0	0.00012417
47	NPC_Midbrain_V	0.01286294	0.00013892
47	NPC_Roof-plate	110.796205	0.00015845
47	NBL_Medulla	0.01439458	0.00015845
47	Glycinergic neuron (POU6F2 high)_Medulla	0	0.00030552
47	Glutamatergic neuron (GRIK1, LHX2 high)_Pons	30.7771717	0.00101887
47	Motor neuron_Hindbrain	0.21840009	0.01916623
47	Glutamatergic neuron (ETV1 high)_Cerebellum	0.11753895	0.02456546
47	NBL_Cerebellum	93.0412267	0.02456546
47	NPC_Spinal cord	1125.2858	0.06504268
47	Melanocyte_NS	0.24347881	0.20060477
47	NBL_Spinal Cord	244.96796	0.26581637
47	Neural Crest_NS	Inf	0.32820813
47	NPC_Medulla_D	2.49266173	0.51625528
47	NPC_Cerebellum	4.61729544	0.75179055
48	Dopaminergic neuron_Midbrain	0	2.68E-07
48	NPC_Floor-plate	0	4.56E-07
48	NBL_Midbrain	0	6.98E-07
48	NPC_Hindbrain	0	1.83E-06
48	NPC_Midbrain_V	0.00108429	3.73E-06
48	NPC_Medulla_V	0.00375858	7.19E-06
48	Glycinergic neuron (POU6F2 high)_Medulla	0.01690226	5.03E-05
48	Glutamatergic neuron_Midbrain	153.919814	0.00025616
48	Glutamatergic neuron (GRIK1, LHX2 high)_Pons	80.3643793	0.00033795
48	Glutamatergic neuron (RELN high)_Medulla	0.04485968	0.00033795
48	NPC_Midbrain_D	142.734769	0.00033985
48	Motor neuron_Hindbrain	0.09960686	0.00037181
48	NBL_Cerebellum	109.67927	0.00052712
48	Glutamatergic neuron (LHX9 high)_Cerebellum	110.426318	0.00076027
48	NPC_Medulla_D	13.3386339	0.00079236
48	NBL_Medulla	0.09616299	0.00080455
48	NPC_Roof-plate	12.1334593	0.00087559
48	NPC_Cerebellum	10.529494	0.00841165
48	Glutamatergic neuron (ETV1 high)_Cerebellum	7.58574484	0.01177729
48	Melanocyte_NS	0.01374634	0.0255725
48	Glutamatergic neuron (LHX1, LHX5 high)_Medulla	Inf	0.03735604
48	Glycinergic neuron (PAX2 high)_Medulla	0.39568923	0.05319056
48	NPC_Spinal cord	1208.71895	0.36120611
48	NBL_Spinal Cord	184.301053	0.41748074
48	Neural Crest_NS	Inf	0.69970481
